# The combined impact of climate change, pesticides and pharmaceuticals on life history and behaviour in killifish (*Nothobranchius furzeri*)

**DOI:** 10.1101/2024.08.15.608117

**Authors:** Dongjin Kim

## Abstract

Animals in nature are confronted simultaneously with multiple stressors of both natural and anthropogenic origin including temperature stress, pollutants, predators and parasites. The overall goal of this study was to assess the sensitivity of fish to climate change in combination with both classic pollutants (pesticides) and emerging contaminants (pharmaceuticals). Specifically, we exposed individuals of the model fish species *Nothobranchius furzeri* to combinations of temperature fluctuation, 3,4-DCA and FLX. Our results indicate that both traditional endpoints such as body size and fecundity as well as behavioural endpoints are affected by daily temperature variation and by the tested pollutants. The fact that certain effects were much more prominent when pollutants were combined illustrates the relevance of stressor combination studies. Also, while the tested concentrations of pollutants did not cause excess mortality, they did induce significant behavioural changes which may carry serious fitness consequences. Ultimately, our study provides an effective illustration of the need for performing stressor combination studies and for including behavioural endpoints in ecotoxicological testing.
