## Supplementary material for "The combined impact of climate change, pesticides and pharmaceuticals on life history and behaviour in killifish (*Nothobranchius furzeri*)": Body size

### Sheet: Sheet1
ID	Sex	Trial	Fluoxetine	Pesticide	Temperature	BodySize
1	F	1	NF	NP	V	7.334
1	F	2	NF	NP	V	14.894
1	F	3	NF	NP	V	16.737
1	F	4	NF	NP	V	17.108
1	F	5	NF	NP	V	20.99
1	F	6	NF	NP	V	20.028
1	F	7	NF	NP	V	21.197
1	F	8	NF	NP	V	23.136
2	M	1	NF	P	V	4.753
2	M	2	NF	P	V	9.742
2	M	3	NF	P	V	17.882
2	M	4	NF	P	V	22.92
2	M	5	NF	P	V	23.93
3	F	1	NF	P	V	7.75
3	F	2	NF	P	V	13.682
3	F	3	NF	P	V	16.796
3	F	4	NF	P	V	17.83
3	F	5	NF	P	V	18.702
3	F	6	NF	P	V	19.877
3	F	7	NF	P	V	20.021
3	F	8	NF	P	V	20.934
4	M	1	NF	NP	V	7.155
4	M	2	NF	NP	V	13.592
4	M	3	NF	NP	V	18.917
4	M	4	NF	NP	V	19.026
4	M	5	NF	NP	V	21.56
5	M	1	NF	P	V	7.791
5	M	2	NF	P	V	13.542
5	M	3	NF	P	V	15.171
5	M	4	NF	P	V	21.651
5	M	5	NF	P	V	23.417
5	M	6	NF	P	V	24.994
5	M	7	NF	P	V	26.103
5	M	8	NF	P	V	28.044
6	M	1	NF	NP	V	9.467
6	M	2	NF	NP	V	14.244
6	M	3	NF	NP	V	15.389
6	M	4	NF	NP	V	17.025
6	M	5	NF	NP	V	23.31
6	M	6	NF	NP	V	24.407
6	M	7	NF	NP	V	24.711
6	M	8	NF	NP	V	24.721
7		1	NF	NP	V	11.542
7		2	NF	NP	V	14.635
7		3	NF	NP	V	16.772
8	M	1	NF	NP	V	9.987
8	M	2	NF	NP	V	16.017
8	M	3	NF	NP	V	20.478
8	M	4	NF	NP	V	21.424
8	M	5	NF	NP	V	24.416
8	M	6	NF	NP	V	24.805
8	M	7	NF	NP	V	25.241
8	M	8	NF	NP	V	25.975
9	F	1	NF	NP	V	8.229
9	F	2	NF	NP	V	14.397
9	F	3	NF	NP	V	15.841
9	F	4	NF	NP	V	16.391
9	F	5	NF	NP	V	17.098
9	F	6	NF	NP	V	17.394
9	F	7	NF	NP	V	17.949
9	F	8	NF	NP	V	18.64
10	M	1	NF	NP	V	9.884
10	M	2	NF	NP	V	11.836
10	M	3	NF	NP	V	20.13
10	M	4	NF	NP	V	20.308
10	M	5	NF	NP	V	24.23
10	M	6	NF	NP	V	25.192
10	M	7	NF	NP	V	25.911
10	M	8	NF	NP	V	26.666
11	M	1	NF	NP	V	7.891
11	M	2	NF	NP	V	13.276
11	M	3	NF	NP	V	16.163
11	M	4	NF	NP	V	16.861
11	M	5	NF	NP	V	21.938
11	M	6	NF	NP	V	25.798
11	M	7	NF	NP	V	28.296
11	M	8	NF	NP	V	28.315
12	F	1	NF	P	V	8.067
12	F	2	NF	P	V	12.918
12	F	3	NF	P	V	13.992
12	F	4	NF	P	V	17.994
12	F	5	NF	P	V	20.076
12	F	6	NF	P	V	20.187
12	F	7	NF	P	V	20.467
12	F	8	NF	P	V	20.544
13	F	1	NF	NP	V	7.367
13	F	3	NF	NP	V	15.185
13	F	4	NF	NP	V	19.714
13	F	5	NF	NP	V	21.182
13	F	6	NF	NP	V	21.267
13	F	7	NF	NP	V	23.678
13	F	8	NF	NP	V	23.829
14	M	1	NF	NP	V	6.59
14	M	2	NF	NP	V	11.082
14	M	3	NF	NP	V	13.396
14	M	4	NF	NP	V	19.709
14	M	5	NF	NP	V	25.684
14	M	6	NF	NP	V	26.136
14	M	7	NF	NP	V	26.847
14	M	8	NF	NP	V	27.625
15	M	1	NF	P	V	8.711
15	M	2	NF	P	V	13.085
15	M	3	NF	P	V	17.135
15	M	4	NF	P	V	18.396
15	M	5	NF	P	V	22.671
15	M	6	NF	P	V	22.709
15	M	7	NF	P	V	24.13
15	M	8	NF	P	V	25.025
16	M	1	NF	P	V	8.811
16	M	2	NF	P	V	11.965
16	M	3	NF	P	V	17.33
16	M	4	NF	P	V	18.211
16	M	5	NF	P	V	24.549
17	M	1	NF	P	V	8.813
17	M	2	NF	P	V	11.917
17	M	3	NF	P	V	15.264
17	M	4	NF	P	V	21.115
17	M	5	NF	P	V	21.303
17	M	6	NF	P	V	23.191
17	M	7	NF	P	V	23.746
17	M	8	NF	P	V	26.013
18	F	1	NF	P	V	7.062
18	F	2	NF	P	V	12.945
18	F	3	NF	P	V	16.23
18	F	4	NF	P	V	19.404
18	F	5	NF	P	V	19.486
18	F	6	NF	P	V	19.599
18	F	7	NF	P	V	20.558
18	F	8	NF	P	V	22.699
21	F	1	NF	NP	C	7.135
21	F	2	NF	NP	C	10.755
21	F	3	NF	NP	C	13.404
21	F	4	NF	NP	C	19.475
21	F	5	NF	NP	C	19.635
21	F	6	NF	NP	C	20.269
21	F	7	NF	NP	C	21.016
21	F	8	NF	NP	C	21.902
22	M	1	NF	P	C	7.873
22	M	2	NF	P	C	13.571
22	M	3	NF	P	C	14.686
22	M	4	NF	P	C	15.595
22	M	5	NF	P	C	20.551
22	M	6	NF	P	C	24.685
22	M	7	NF	P	C	27.364
22	M	8	NF	P	C	27.646
24	M	1	NF	P	C	9.587
24	M	2	NF	P	C	13.85
24	M	3	NF	P	C	14.269
24	M	4	NF	P	C	21.331
24	M	5	NF	P	C	23.767
24	M	6	NF	P	C	24.876
24	M	7	NF	P	C	25.216
24	M	8	NF	P	C	28.253
25	M	1	NF	NP	C	6.697
25	M	2	NF	NP	C	11.816
25	M	3	NF	NP	C	15.858
25	M	4	NF	NP	C	16.8
25	M	5	NF	NP	C	24.893
25	M	6	NF	NP	C	25.673
25	M	7	NF	NP	C	27.934
25	M	8	NF	NP	C	28.354
26	M	1	NF	NP	C	8.1
26	M	2	NF	NP	C	12.951
26	M	3	NF	NP	C	15.66
26	M	4	NF	NP	C	19.373
26	M	5	NF	NP	C	23.348
26	M	6	NF	NP	C	24.681
26	M	7	NF	NP	C	25.081
26	M	8	NF	NP	C	28.246
27	M	1	NF	NP	C	8.644
27	M	2	NF	NP	C	12.143
27	M	3	NF	NP	C	15.745
27	M	4	NF	NP	C	19.095
27	M	5	NF	NP	C	23.136
27	M	6	NF	NP	C	23.542
27	M	7	NF	NP	C	25.48
27	M	8	NF	NP	C	26.085
28	M	1	NF	P	C	8.575
28	M	2	NF	P	C	14.095
28	M	3	NF	P	C	16.387
28	M	4	NF	P	C	18.796
28	M	5	NF	P	C	19.65
28	M	6	NF	P	C	23.677
28	M	7	NF	P	C	24.954
28	M	8	NF	P	C	25.051
29	M	1	NF	P	C	9.18
29	M	2	NF	P	C	13.13
29	M	3	NF	P	C	15.06
29	M	4	NF	P	C	16.125
29	M	5	NF	P	C	19.919
29	M	6	NF	P	C	24.987
29	M	7	NF	P	C	25.276
29	M	8	NF	P	C	25.503
30		1	NF	NP	C	8.828
31	F	1	NF	P	C	6.7
31	F	2	NF	P	C	14.544
31	F	3	NF	P	C	14.684
31	F	4	NF	P	C	16.899
31	F	5	NF	P	C	18.979
31	F	6	NF	P	C	19.343
31	F	7	NF	P	C	20.192
31	F	8	NF	P	C	24.009
32	F	1	NF	P	C	7.233
32	F	2	NF	P	C	10.67
32	F	3	NF	P	C	14.356
32	F	4	NF	P	C	15.276
32	F	5	NF	P	C	18.119
32	F	6	NF	P	C	20.634
32	F	7	NF	P	C	21.619
32	F	8	NF	P	C	22.224
33	M	1	NF	NP	C	8.771
33	M	2	NF	NP	C	14.692
33	M	3	NF	NP	C	15.648
33	M	4	NF	NP	C	17.594
33	M	5	NF	NP	C	20.983
33	M	6	NF	NP	C	23.384
33	M	7	NF	NP	C	24.202
33	M	8	NF	NP	C	24.359
34	F	1	NF	NP	C	7.464
34	F	2	NF	NP	C	13.536
34	F	3	NF	NP	C	14.663
34	F	4	NF	NP	C	15.505
34	F	5	NF	NP	C	18.771
34	F	6	NF	NP	C	19.292
34	F	7	NF	NP	C	19.844
34	F	8	NF	NP	C	21.179
35	F	1	NF	P	C	7.468
35	F	2	NF	P	C	13.475
35	F	3	NF	P	C	14.396
35	F	4	NF	P	C	17.888
35	F	5	NF	P	C	19.92
35	F	6	NF	P	C	20.039
35	F	7	NF	P	C	20.097
35	F	8	NF	P	C	24.922
36	F	1	NF	NP	C	5.673
36	F	2	NF	NP	C	9.921
36	F	3	NF	NP	C	14.793
36	F	4	NF	NP	C	18.635
36	F	5	NF	NP	C	19.299
36	F	6	NF	NP	C	19.539
36	F	7	NF	NP	C	20.323
36	F	8	NF	NP	C	21.06
37	F	1	NF	P	C	8.173
37	F	2	NF	P	C	11.783
37	F	3	NF	P	C	14.63
37	F	4	NF	P	C	16.564
37	F	5	NF	P	C	17.984
37	F	6	NF	P	C	18.234
37	F	7	NF	P	C	18.959
37	F	8	NF	P	C	19.007
38	F	1	NF	NP	C	7.852
38	F	2	NF	NP	C	11.931
38	F	3	NF	NP	C	16.046
38	F	4	NF	NP	C	16.616
38	F	5	NF	NP	C	18.279
38	F	6	NF	NP	C	21.847
38	F	7	NF	NP	C	22.725
38	F	8	NF	NP	C	22.763
39	F	1	NF	NP	C	10.914
39	F	2	NF	NP	C	13.198
39	F	3	NF	NP	C	16.429
39	F	4	NF	NP	C	16.727
40	F	1	NF	P	C	8.905
40	F	2	NF	P	C	10.799
40	F	3	NF	P	C	15.595
40	F	4	NF	P	C	17.022
40	F	5	NF	P	C	18.925
40	F	6	NF	P	C	19.404
40	F	7	NF	P	C	19.977
40	F	8	NF	P	C	20.867
41	F	1	FLX	P	V	8.449
41	F	2	FLX	P	V	12.589
41	F	3	FLX	P	V	15.953
41	F	4	FLX	P	V	18.808
41	F	5	FLX	P	V	20.236
41	F	6	FLX	P	V	20.652
41	F	7	FLX	P	V	22.602
41	F	8	FLX	P	V	23.375
42	M	1	FLX	P	V	8.551
42	M	2	FLX	P	V	14.646
42	M	3	FLX	P	V	18.057
42	M	4	FLX	P	V	20.87
42	M	5	FLX	P	V	21.947
42	M	6	FLX	P	V	24.985
42	M	7	FLX	P	V	26.681
42	M	8	FLX	P	V	28.302
43	M	1	FLX	P	V	9.474
43	M	2	FLX	P	V	11.579
43	M	3	FLX	P	V	14.299
43	M	4	FLX	P	V	20.347
43	M	5	FLX	P	V	25.663
43	M	6	FLX	P	V	26.681
43	M	7	FLX	P	V	27.72
43	M	8	FLX	P	V	28.254
44	M	1	FLX	NP	V	10.415
44	M	2	FLX	NP	V	14.192
44	M	3	FLX	NP	V	15.204
44	M	4	FLX	NP	V	19.81
44	M	5	FLX	NP	V	23.623
44	M	6	FLX	NP	V	25.85
44	M	7	FLX	NP	V	26.045
44	M	8	FLX	NP	V	26.09
45	F	1	FLX	NP	V	9.854
45	F	2	FLX	NP	V	14.834
45	F	3	FLX	NP	V	15.208
45	F	4	FLX	NP	V	16.462
45	F	5	FLX	NP	V	18.319
45	F	6	FLX	NP	V	20.48
45	F	7	FLX	NP	V	20.973
45	F	8	FLX	NP	V	21.618
46	F	1	FLX	P	V	9.731
46	F	2	FLX	P	V	15.245
46	F	3	FLX	P	V	14.966
46	F	4	FLX	P	V	16.05
46	F	5	FLX	P	V	16.65
46	F	6	FLX	P	V	17.188
46	F	7	FLX	P	V	17.973
46	F	8	FLX	P	V	20.032
47	F	1	FLX	NP	V	9.612
47	F	2	FLX	NP	V	12.177
47	F	3	FLX	NP	V	16.955
47	F	4	FLX	NP	V	18.832
47	F	5	FLX	NP	V	20.222
47	F	6	FLX	NP	V	20.916
47	F	7	FLX	NP	V	21.869
47	F	8	FLX	NP	V	22.045
48	F	1	FLX	NP	V	9.072
48	F	2	FLX	NP	V	15.75
48	F	3	FLX	NP	V	17.109
48	F	4	FLX	NP	V	17.514
48	F	5	FLX	NP	V	18.448
48	F	6	FLX	NP	V	18.934
48	F	7	FLX	NP	V	19.302
48	F	8	FLX	NP	V	20.528
49	M	1	FLX	P	V	7.105
49	M	2	FLX	P	V	10.974
49	M	3	FLX	P	V	14.838
49	M	4	FLX	P	V	20.674
49	M	5	FLX	P	V	24.826
49	M	6	FLX	P	V	26.781
49	M	7	FLX	P	V	26.793
49	M	8	FLX	P	V	29.102
50	M	1	FLX	P	V	8.245
50	M	2	FLX	P	V	14.091
50	M	3	FLX	P	V	15.633
50	M	4	FLX	P	V	20.454
50	M	5	FLX	P	V	23.05
50	M	6	FLX	P	V	23.524
50	M	7	FLX	P	V	24.663
50	M	8	FLX	P	V	24.782
51	F	1	FLX	P	V	7.957
51	F	2	FLX	P	V	14.129
51	F	3	FLX	P	V	17.905
51	F	5	FLX	P	V	20.164
51	F	6	FLX	P	V	20.67
51	F	7	FLX	P	V	22.565
51	F	8	FLX	P	V	24.132
52	F	1	FLX	P	V	8.732
52	F	2	FLX	P	V	12.091
52	F	3	FLX	P	V	12.134
52	F	4	FLX	P	V	13.749
52	F	5	FLX	P	V	20.995
52	F	6	FLX	P	V	21.366
52	F	8	FLX	P	V	22.498
53	F	1	FLX	NP	V	8.913
53	F	2	FLX	NP	V	14.521
53	F	3	FLX	NP	V	17.152
53	F	4	FLX	NP	V	17.487
53	F	5	FLX	NP	V	18.878
53	F	6	FLX	NP	V	18.915
53	F	7	FLX	NP	V	20.82
53	F	8	FLX	NP	V	20.768
54	F	1	FLX	NP	V	9.219
54	F	2	FLX	NP	V	15.741
54	F	3	FLX	NP	V	15.767
54	F	4	FLX	NP	V	16.802
54	F	5	FLX	NP	V	19.134
54	F	6	FLX	NP	V	21.026
54	F	7	FLX	NP	V	21.164
54	F	8	FLX	NP	V	21.296
55		1	FLX	NP	V	8.051
55		2	FLX	NP	V	9.919
56	F	1	FLX	NP	V	6.728
56	F	2	FLX	NP	V	12.982
56	F	3	FLX	NP	V	15.525
56	F	4	FLX	NP	V	16.919
56	F	5	FLX	NP	V	20.65
56	F	6	FLX	NP	V	20.812
56	F	7	FLX	NP	V	20.844
56	F	8	FLX	NP	V	21.296
57	M	1	FLX	NP	V	11.024
57	M	2	FLX	NP	V	12.239
57	M	3	FLX	NP	V	18.024
57	M	4	FLX	NP	V	18.076
57	M	5	FLX	NP	V	22.267
57	M	6	FLX	NP	V	26.088
58	M	1	FLX	P	V	9.379
58	M	2	FLX	P	V	15.787
58	M	3	FLX	P	V	16.239
58	M	4	FLX	P	V	17.89
58	M	5	FLX	P	V	23.63
58	M	6	FLX	P	V	24.503
58	M	7	FLX	P	V	24.996
58	M	8	FLX	P	V	26.371
59	M	1	FLX	NP	V	8.91
59	M	2	FLX	NP	V	14.756
59	M	3	FLX	NP	V	16.028
59	M	4	FLX	NP	V	20.331
59	M	5	FLX	NP	V	23.953
59	M	6	FLX	NP	V	24.98
59	M	7	FLX	NP	V	26.527
59	M	8	FLX	NP	V	27.972
60	M	1	FLX	NP	V	10.222
60	M	2	FLX	NP	V	14.118
60	M	3	FLX	NP	V	20.726
60	M	4	FLX	NP	V	23.952
60	M	5	FLX	NP	V	25.11
60	M	6	FLX	NP	V	25.169
60	M	7	FLX	NP	V	25.788
60	M	8	FLX	NP	V	27.16
61	M	1	FLX	P	C	9.096
61	M	2	FLX	P	C	10.981
61	M	3	FLX	P	C	16.748
61	M	4	FLX	P	C	17.854
61	M	5	FLX	P	C	19.723
61	M	6	FLX	P	C	21.359
61	M	8	FLX	P	C	23.768
62	F	1	FLX	P	C	9.492
62	F	2	FLX	P	C	14.019
62	F	3	FLX	P	C	15.901
62	F	4	FLX	P	C	17.21
62	F	5	FLX	P	C	19.673
62	F	6	FLX	P	C	20.863
62	F	7	FLX	P	C	21.908
62	F	8	FLX	P	C	22.323
63	F	1	FLX	NP	C	8.208
63	F	2	FLX	NP	C	10.719
63	F	3	FLX	NP	C	16.445
63	F	4	FLX	NP	C	18.44
63	F	5	FLX	NP	C	19.436
63	F	6	FLX	NP	C	21.647
63	F	7	FLX	NP	C	22.227
64	M	1	FLX	P	C	8.709
64	M	2	FLX	P	C	16.498
64	M	3	FLX	P	C	16.656
64	M	4	FLX	P	C	22.442
64	M	5	FLX	P	C	25.257
64	M	6	FLX	P	C	26.23
64	M	7	FLX	P	C	26.995
64	M	8	FLX	P	C	28.298
65	M	1	FLX	P	C	7.883
65	M	2	FLX	P	C	13.068
65	M	3	FLX	P	C	14.05
65	M	4	FLX	P	C	15.719
65	M	5	FLX	P	C	21.828
65	M	6	FLX	P	C	22.395
65	M	7	FLX	P	C	22.78
65	M	8	FLX	P	C	23.136
66	F	1	FLX	NP	C	7.799
66	F	2	FLX	NP	C	12.035
66	F	3	FLX	NP	C	16.916
66	F	4	FLX	NP	C	18.171
66	F	5	FLX	NP	C	20.4
66	F	6	FLX	NP	C	22.3
66	F	7	FLX	NP	C	22.584
66	F	8	FLX	NP	C	22.882
67	M	1	FLX	P	C	10.121
67	M	2	FLX	P	C	15.328
67	M	3	FLX	P	C	15.494
67	M	4	FLX	P	C	18.381
67	M	5	FLX	P	C	25.234
67	M	6	FLX	P	C	25.612
67	M	7	FLX	P	C	27.211
67	M	8	FLX	P	C	27.57
68	M	1	FLX	P	C	10.463
68	M	2	FLX	P	C	12.155
68	M	3	FLX	P	C	15.669
68	M	4	FLX	P	C	19.85
68	M	5	FLX	P	C	23.455
68	M	6	FLX	P	C	23.762
68	M	7	FLX	P	C	24.319
68	M	8	FLX	P	C	25.196
69	M	1	FLX	NP	C	9.778
69	M	2	FLX	NP	C	12.622
69	M	3	FLX	NP	C	17.185
69	M	4	FLX	NP	C	17.302
69	M	5	FLX	NP	C	23.33
69	M	6	FLX	NP	C	26.844
69	M	7	FLX	NP	C	26.957
69	M	8	FLX	NP	C	27.055
70	F	2	FLX	NP	C	13.316
70	F	3	FLX	NP	C	15.505
70	F	4	FLX	NP	C	16.525
70	F	5	FLX	NP	C	19.094
70	F	6	FLX	NP	C	20.667
70	F	7	FLX	NP	C	21.396
70	F	8	FLX	NP	C	22.212
71	M	1	FLX	P	C	6.14
71	M	2	FLX	P	C	7.72
71	M	3	FLX	P	C	8.768
71	M	4	FLX	P	C	18.715
71	M	5	FLX	P	C	23.155
71	M	6	FLX	P	C	24.094
71	M	7	FLX	P	C	24.325
71	M	8	FLX	P	C	26.173
72	M	1	FLX	P	C	7.038
72	M	2	FLX	P	C	11.566
72	M	3	FLX	P	C	14.794
72	M	4	FLX	P	C	19.705
72	M	5	FLX	P	C	24.013
72	M	6	FLX	P	C	24.258
72	M	7	FLX	P	C	25.205
72	M	8	FLX	P	C	25.553
73	F	1	FLX	NP	C	8.481
73	F	2	FLX	NP	C	10.981
73	F	3	FLX	NP	C	12.42
73	F	4	FLX	NP	C	17.255
73	F	5	FLX	NP	C	18.14
73	F	6	FLX	NP	C	18.167
73	F	7	FLX	NP	C	19.528
73	F	8	FLX	NP	C	23.981
74	M	1	FLX	P	C	6.1
74	M	2	FLX	P	C	13.347
74	M	3	FLX	P	C	17.25
74	M	4	FLX	P	C	16.765
74	M	5	FLX	P	C	22.353
74	M	6	FLX	P	C	23.807
74	M	7	FLX	P	C	23.869
74	M	8	FLX	P	C	25.227
75	M	1	FLX	NP	C	7.067
75	M	2	FLX	NP	C	11.933
75	M	3	FLX	NP	C	14.752
75	M	4	FLX	NP	C	16.75
75	M	5	FLX	NP	C	25.1
75	M	6	FLX	NP	C	25.429
75	M	7	FLX	NP	C	26.763
75	M	8	FLX	NP	C	27.298
76	F	1	FLX	NP	C	8.881
76	F	2	FLX	NP	C	15.183
76	F	3	FLX	NP	C	16.54
76	F	4	FLX	NP	C	16.98
76	F	5	FLX	NP	C	16.987
76	F	6	FLX	NP	C	19.676
76	F	7	FLX	NP	C	20.334
76	F	8	FLX	NP	C	21.756
77	F	1	FLX	NP	C	7.573
77	F	2	FLX	NP	C	12.52
77	F	3	FLX	NP	C	14.912
77	F	4	FLX	NP	C	17.166
77	F	5	FLX	NP	C	19.933
77	F	6	FLX	NP	C	20.075
77	F	7	FLX	NP	C	20.704
77	F	8	FLX	NP	C	21.517
78	F	1	FLX	P	C	5.577
78	F	2	FLX	P	C	12.622
78	F	3	FLX	P	C	14.892
79	M	1	FLX	NP	C	8.008
79	M	2	FLX	NP	C	11.391
79	M	3	FLX	NP	C	15.555
79	M	4	FLX	NP	C	18.187
79	M	5	FLX	NP	C	25.143
79	M	6	FLX	NP	C	25.393
79	M	7	FLX	NP	C	27.382
79	M	8	FLX	NP	C	28.227
80	M	1	FLX	NP	C	9.065
80	M	2	FLX	NP	C	11.538
80	M	3	FLX	NP	C	17.833
80	M	4	FLX	NP	C	17.441
80	M	5	FLX	NP	C	21.461
80	M	6	FLX	NP	C	24.147
80	M	7	FLX	NP	C	25.245
80	M	8	FLX	NP	C	25.419
