## Supplementary material for "The combined impact of climate change, pesticides and pharmaceuticals on life history and behaviour in killifish (*Nothobranchius furzeri*)": Fecundity

### Sheet: Sheet1
ID	Sex	Trial	Fluoxetine	Pesticide	Temperature	#eggs
1	F	1	NF	NP	V	0
1	F	2	NF	NP	V	0
1	F	3	NF	NP	V	0
1	F	4	NF	NP	V	1
1	F	5	NF	NP	V	0
1	F	6	NF	NP	V	5
1	F	7	NF	NP	V	0
1	F	8	NF	NP	V	7
1	F	9	NF	NP	V	7
1	F	10	NF	NP	V	0
1	F	11	NF	NP	V	1
1	F	12	NF	NP	V	0
1	F	13	NF	NP	V	0
1	F	14	NF	NP	V	0
2	M	1	NF	P	V
2	M	2	NF	P	V
2	M	3	NF	P	V
2	M	4	NF	P	V
3	F	1	NF	P	V	1
3	F	2	NF	P	V	0
3	F	3	NF	P	V	3
3	F	4	NF	P	V	0
3	F	5	NF	P	V	11
3	F	6	NF	P	V	12
3	F	7	NF	P	V	14
3	F	8	NF	P	V	5
3	F	9	NF	P	V	0
3	F	10	NF	P	V	9
3	F	11	NF	P	V	10
3	F	12	NF	P	V	2
3	F	13	NF	P	V	0
3	F	14	NF	P	V	0
5	M	1	NF	P	V
5	M	2	NF	P	V
5	M	3	NF	P	V
5	M	4	NF	P	V
5	M	5	NF	P	V
5	M	6	NF	P	V
5	M	7	NF	P	V
5	M	8	NF	P	V
5	M	9	NF	P	V
5	M	10	NF	P	V
5	M	11	NF	P	V
5	M	12	NF	P	V
5	M	13	NF	P	V
5	M	14	NF	P	V
6	M	1	NF	NP	V
6	M	2	NF	NP	V
6	M	3	NF	NP	V
6	M	4	NF	NP	V
6	M	5	NF	NP	V
6	M	6	NF	NP	V
6	M	7	NF	NP	V
6	M	8	NF	NP	V
6	M	9	NF	NP	V
6	M	10	NF	NP	V
6	M	11	NF	NP	V
6	M	12	NF	NP	V
6	M	13	NF	NP	V
6	M	14	NF	NP	V
8	M	1	NF	NP	V
8	M	2	NF	NP	V
8	M	3	NF	NP	V
8	M	4	NF	NP	V
8	M	5	NF	NP	V
8	M	6	NF	NP	V
8	M	7	NF	NP	V
8	M	8	NF	NP	V
8	M	9	NF	NP	V
8	M	10	NF	NP	V
8	M	11	NF	NP	V
8	M	12	NF	NP	V
8	M	13	NF	NP	V
8	M	14	NF	NP	V
9	F	1	NF	NP	V	1
9	F	2	NF	NP	V	0
9	F	3	NF	NP	V	0
9	F	4	NF	NP	V	0
9	F	5	NF	NP	V	4
9	F	6	NF	NP	V	0
9	F	7	NF	NP	V	0
9	F	8	NF	NP	V	0
9	F	9	NF	NP	V	0
9	F	10	NF	NP	V	0
9	F	11	NF	NP	V	3
9	F	12	NF	NP	V	1
9	F	13	NF	NP	V	0
9	F	14	NF	NP	V	0
10	M	1	NF	NP	V
10	M	2	NF	NP	V
10	M	3	NF	NP	V
10	M	4	NF	NP	V
10	M	5	NF	NP	V
10	M	6	NF	NP	V
10	M	7	NF	NP	V
10	M	8	NF	NP	V
10	M	9	NF	NP	V
10	M	10	NF	NP	V
10	M	11	NF	NP	V
10	M	12	NF	NP	V
10	M	13	NF	NP	V
10	M	14	NF	NP	V
11	M	1	NF	NP	V
11	M	2	NF	NP	V
11	M	3	NF	NP	V
11	M	4	NF	NP	V
11	M	5	NF	NP	V
11	M	6	NF	NP	V
11	M	7	NF	NP	V
11	M	8	NF	NP	V
11	M	9	NF	NP	V
11	M	10	NF	NP	V
11	M	11	NF	NP	V
11	M	12	NF	NP	V
11	M	13	NF	NP	V
11	M	14	NF	NP	V
12	F	1	NF	P	V	1
12	F	2	NF	P	V	0
12	F	3	NF	P	V	1
12	F	4	NF	P	V	0
12	F	5	NF	P	V	2
12	F	6	NF	P	V	0
12	F	7	NF	P	V	3
12	F	8	NF	P	V	0
12	F	9	NF	P	V	0
12	F	10	NF	P	V	1
12	F	11	NF	P	V	4
12	F	12	NF	P	V	7
12	F	13	NF	P	V	0
12	F	14	NF	P	V	0
13	F	1	NF	NP	V	0
13	F	2	NF	NP	V	2
13	F	3	NF	NP	V	0
13	F	4	NF	NP	V	0
13	F	5	NF	NP	V	0
13	F	6	NF	NP	V	0
13	F	7	NF	NP	V	2
13	F	8	NF	NP	V	0
13	F	9	NF	NP	V	0
13	F	10	NF	NP	V	0
13	F	11	NF	NP	V	0
13	F	12	NF	NP	V	0
13	F	13	NF	NP	V	0
13	F	14	NF	NP	V	0
14	M	1	NF	NP	V
14	M	2	NF	NP	V
14	M	3	NF	NP	V
14	M	4	NF	NP	V
14	M	5	NF	NP	V
14	M	6	NF	NP	V
14	M	7	NF	NP	V
14	M	8	NF	NP	V
14	M	9	NF	NP	V
14	M	10	NF	NP	V
14	M	11	NF	NP	V
14	M	12	NF	NP	V
14	M	13	NF	NP	V
14	M	14	NF	NP	V
15	M	1	NF	P	V
15	M	2	NF	P	V
15	M	3	NF	P	V
15	M	4	NF	P	V
15	M	5	NF	P	V
15	M	6	NF	P	V
15	M	7	NF	P	V
15	M	8	NF	P	V
15	M	9	NF	P	V
15	M	10	NF	P	V
15	M	11	NF	P	V
15	M	12	NF	P	V
15	M	13	NF	P	V
15	M	14	NF	P	V
16	M	1	NF	P	V
16	M	2	NF	P	V
16	M	3	NF	P	V
16	M	4	NF	P	V
17	M	1	NF	P	V
17	M	2	NF	P	V
17	M	3	NF	P	V
17	M	4	NF	P	V
17	M	5	NF	P	V
17	M	6	NF	P	V
17	M	7	NF	P	V
17	M	8	NF	P	V
17	M	9	NF	P	V
17	M	10	NF	P	V
17	M	11	NF	P	V
17	M	12	NF	P	V
17	M	13	NF	P	V
17	M	14	NF	P	V
18	F	1	NF	P	V	0
18	F	2	NF	P	V	0
18	F	3	NF	P	V	0
18	F	4	NF	P	V	0
18	F	5	NF	P	V	0
18	F	6	NF	P	V	1
18	F	7	NF	P	V	0
18	F	8	NF	P	V	0
18	F	9	NF	P	V	0
18	F	10	NF	P	V	1
18	F	11	NF	P	V	1
18	F	12	NF	P	V	0
18	F	13	NF	P	V	0
18	F	14	NF	P	V	0
21	F	1	NF	NP	C	0
21	F	2	NF	NP	C	1
21	F	3	NF	NP	C	0
21	F	4	NF	NP	C	0
21	F	5	NF	NP	C	4
21	F	6	NF	NP	C	0
21	F	7	NF	NP	C	1
21	F	8	NF	NP	C	5
21	F	9	NF	NP	C	0
21	F	10	NF	NP	C	0
21	F	11	NF	NP	C	0
21	F	12	NF	NP	C	0
21	F	13	NF	NP	C	0
21	F	14	NF	NP	C	0
22	M	1	NF	P	C
22	M	2	NF	P	C
22	M	3	NF	P	C
22	M	4	NF	P	C
22	M	5	NF	P	C
22	M	6	NF	P	C
22	M	7	NF	P	C
22	M	8	NF	P	C
22	M	9	NF	P	C
22	M	10	NF	P	C
22	M	11	NF	P	C
22	M	12	NF	P	C
22	M	13	NF	P	C
22	M	14	NF	P	C
24	M	1	NF	P	C
24	M	2	NF	P	C
24	M	3	NF	P	C
24	M	4	NF	P	C
24	M	5	NF	P	C
24	M	6	NF	P	C
24	M	7	NF	P	C
24	M	8	NF	P	C
24	M	9	NF	P	C
24	M	10	NF	P	C
24	M	11	NF	P	C
24	M	12	NF	P	C
24	M	13	NF	P	C
24	M	14	NF	P	C
25	M	1	NF	NP	C
25	M	2	NF	NP	C
25	M	3	NF	NP	C
25	M	4	NF	NP	C
25	M	5	NF	NP	C
25	M	6	NF	NP	C
25	M	7	NF	NP	C
25	M	8	NF	NP	C
25	M	9	NF	NP	C
25	M	10	NF	NP	C
25	M	11	NF	NP	C
25	M	12	NF	NP	C
25	M	13	NF	NP	C
25	M	14	NF	NP	C
26	M	1	NF	NP	C
26	M	2	NF	NP	C
26	M	3	NF	NP	C
26	M	4	NF	NP	C
26	M	5	NF	NP	C
26	M	6	NF	NP	C
26	M	7	NF	NP	C
26	M	8	NF	NP	C
26	M	9	NF	NP	C
26	M	10	NF	NP	C
26	M	11	NF	NP	C
26	M	12	NF	NP	C
26	M	13	NF	NP	C
26	M	14	NF	NP	C
27	M	1	NF	NP	C
27	M	2	NF	NP	C
27	M	3	NF	NP	C
27	M	4	NF	NP	C
27	M	5	NF	NP	C
27	M	6	NF	NP	C
27	M	7	NF	NP	C
27	M	8	NF	NP	C
27	M	9	NF	NP	C
27	M	10	NF	NP	C
27	M	11	NF	NP	C
27	M	12	NF	NP	C
27	M	13	NF	NP	C
27	M	14	NF	NP	C
28	M	1	NF	P	C
28	M	2	NF	P	C
28	M	3	NF	P	C
28	M	4	NF	P	C
28	M	5	NF	P	C
28	M	6	NF	P	C
28	M	7	NF	P	C
28	M	8	NF	P	C
28	M	9	NF	P	C
28	M	10	NF	P	C
28	M	11	NF	P	C
28	M	12	NF	P	C
28	M	13	NF	P	C
28	M	14	NF	P	C
29	M	1	NF	P	C
29	M	2	NF	P	C
29	M	3	NF	P	C
29	M	4	NF	P	C
29	M	5	NF	P	C
29	M	6	NF	P	C
29	M	7	NF	P	C
29	M	8	NF	P	C
29	M	9	NF	P	C
29	M	10	NF	P	C
29	M	11	NF	P	C
29	M	12	NF	P	C
29	M	13	NF	P	C
29	M	14	NF	P	C
31	F	1	NF	P	C	0
31	F	2	NF	P	C	0
31	F	3	NF	P	C	0
31	F	4	NF	P	C	0
31	F	5	NF	P	C	0
31	F	6	NF	P	C	0
31	F	7	NF	P	C	4
31	F	8	NF	P	C	11
31	F	9	NF	P	C	0
31	F	10	NF	P	C	0
31	F	11	NF	P	C	0
31	F	12	NF	P	C	1
31	F	13	NF	P	C	0
31	F	14	NF	P	C	0
32	F	1	NF	P	C	0
32	F	2	NF	P	C	0
32	F	3	NF	P	C	2
32	F	4	NF	P	C	0
32	F	5	NF	P	C	0
32	F	6	NF	P	C	0
32	F	7	NF	P	C	3
32	F	8	NF	P	C	0
32	F	9	NF	P	C	0
32	F	10	NF	P	C	0
32	F	11	NF	P	C	0
32	F	12	NF	P	C	0
32	F	13	NF	P	C	0
32	F	14	NF	P	C	0
33	M	1	NF	NP	C
33	M	2	NF	NP	C
33	M	3	NF	NP	C
33	M	4	NF	NP	C
33	M	5	NF	NP	C
33	M	6	NF	NP	C
33	M	7	NF	NP	C
33	M	8	NF	NP	C
33	M	9	NF	NP	C
33	M	10	NF	NP	C
33	M	11	NF	NP	C
33	M	12	NF	NP	C
33	M	13	NF	NP	C
33	M	14	NF	NP	C
34	F	1	NF	NP	C	0
34	F	2	NF	NP	C	0
34	F	3	NF	NP	C	0
34	F	4	NF	NP	C	0
34	F	5	NF	NP	C	0
34	F	6	NF	NP	C	6
34	F	7	NF	NP	C	0
34	F	8	NF	NP	C	0
34	F	9	NF	NP	C	0
34	F	10	NF	NP	C	0
34	F	11	NF	NP	C	0
34	F	12	NF	NP	C	0
34	F	13	NF	NP	C	0
34	F	14	NF	NP	C	0
35	F	1	NF	P	C	0
35	F	2	NF	P	C	1
35	F	3	NF	P	C	0
35	F	4	NF	P	C	0
35	F	5	NF	P	C	0
35	F	6	NF	P	C	4
35	F	7	NF	P	C	0
35	F	8	NF	P	C	2
35	F	9	NF	P	C	0
35	F	10	NF	P	C	6
35	F	11	NF	P	C	0
35	F	12	NF	P	C	0
35	F	13	NF	P	C	0
35	F	14	NF	P	C	0
36	F	1	NF	NP	C	0
36	F	2	NF	NP	C	0
36	F	3	NF	NP	C	0
36	F	4	NF	NP	C	2
36	F	5	NF	NP	C	0
36	F	6	NF	NP	C	0
36	F	7	NF	NP	C	7
36	F	8	NF	NP	C	0
36	F	9	NF	NP	C	0
36	F	10	NF	NP	C	1
36	F	11	NF	NP	C	4
36	F	12	NF	NP	C	6
36	F	13	NF	NP	C	0
36	F	14	NF	NP	C	0
37	F	1	NF	P	C	0
37	F	2	NF	P	C	0
37	F	3	NF	P	C	0
37	F	4	NF	P	C	0
37	F	5	NF	P	C
37	F	6	NF	P	C
37	F	7	NF	P	C
37	F	8	NF	P	C
37	F	9	NF	P	C
37	F	10	NF	P	C
37	F	11	NF	P	C
37	F	12	NF	P	C
37	F	13	NF	P	C
37	F	14	NF	P	C
38	F	1	NF	NP	C	0
38	F	2	NF	NP	C	0
38	F	3	NF	NP	C	1
38	F	4	NF	NP	C	0
38	F	5	NF	NP	C	0
38	F	6	NF	NP	C	6
38	F	7	NF	NP	C	0
38	F	8	NF	NP	C	3
38	F	9	NF	NP	C	0
38	F	10	NF	NP	C	0
38	F	11	NF	NP	C	0
38	F	12	NF	NP	C	3
38	F	13	NF	NP	C	0
38	F	14	NF	NP	C	0
40	F	1	NF	P	C	0
40	F	2	NF	P	C	0
40	F	3	NF	P	C	0
40	F	4	NF	P	C	0
40	F	5	NF	P	C	0
40	F	6	NF	P	C	4
40	F	7	NF	P	C	0
40	F	8	NF	P	C	0
40	F	9	NF	P	C	0
40	F	10	NF	P	C	1
40	F	11	NF	P	C	0
40	F	12	NF	P	C	2
40	F	13	NF	P	C	0
40	F	14	NF	P	C	0
41	F	1	FLX	P	V	2
41	F	2	FLX	P	V	5
41	F	3	FLX	P	V	0
41	F	4	FLX	P	V	0
41	F	5	FLX	P	V	3
41	F	6	FLX	P	V	0
41	F	7	FLX	P	V	0
41	F	8	FLX	P	V	1
41	F	9	FLX	P	V	4
41	F	10	FLX	P	V	0
41	F	11	FLX	P	V	0
41	F	12	FLX	P	V	0
41	F	13	FLX	P	V	0
41	F	14	FLX	P	V	0
42	M	5	FLX	P	V
42	M	6	FLX	P	V
42	M	7	FLX	P	V
42	M	8	FLX	P	V
42	M	9	FLX	P	V
42	M	10	FLX	P	V
42	M	11	FLX	P	V
42	M	12	FLX	P	V
42	M	13	FLX	P	V
42	M	14	FLX	P	V
43	M	1	FLX	P	V
43	M	2	FLX	P	V
43	M	3	FLX	P	V
43	M	4	FLX	P	V
43	M	5	FLX	P	V
43	M	6	FLX	P	V
43	M	7	FLX	P	V
43	M	8	FLX	P	V
43	M	9	FLX	P	V
43	M	10	FLX	P	V
43	M	11	FLX	P	V
43	M	12	FLX	P	V
43	M	13	FLX	P	V
43	M	14	FLX	P	V
44	M	1	FLX	NP	V
44	M	2	FLX	NP	V
44	M	3	FLX	NP	V
44	M	4	FLX	NP	V
44	M	5	FLX	NP	V
44	M	6	FLX	NP	V
44	M	7	FLX	NP	V
44	M	8	FLX	NP	V
44	M	9	FLX	NP	V
44	M	10	FLX	NP	V
44	M	11	FLX	NP	V
44	M	12	FLX	NP	V
44	M	13	FLX	NP	V
44	M	14	FLX	NP	V
45	F	1	FLX	NP	V	0
45	F	2	FLX	NP	V	2
45	F	3	FLX	NP	V	0
45	F	4	FLX	NP	V	0
45	F	5	FLX	NP	V	2
45	F	6	FLX	NP	V	14
45	F	7	FLX	NP	V	4
45	F	8	FLX	NP	V	8
45	F	9	FLX	NP	V	0
45	F	10	FLX	NP	V	7
45	F	11	FLX	NP	V	9
45	F	12	FLX	NP	V	4
45	F	13	FLX	NP	V	0
45	F	14	FLX	NP	V	0
46	F	1	FLX	P	V	0
46	F	2	FLX	P	V	0
46	F	3	FLX	P	V	0
46	F	4	FLX	P	V	0
46	F	5	FLX	P	V	0
46	F	6	FLX	P	V	0
46	F	7	FLX	P	V	1
46	F	8	FLX	P	V	0
46	F	9	FLX	P	V	0
46	F	10	FLX	P	V	0
46	F	11	FLX	P	V	0
46	F	12	FLX	P	V	0
46	F	13	FLX	P	V	0
46	F	14	FLX	P	V	0
47	F	1	FLX	NP	V	0
47	F	2	FLX	NP	V	0
47	F	3	FLX	NP	V	0
47	F	4	FLX	NP	V	0
47	F	5	FLX	NP	V
47	F	6	FLX	NP	V	0
47	F	7	FLX	NP	V	0
47	F	8	FLX	NP	V	0
47	F	9	FLX	NP	V	0
47	F	10	FLX	NP	V	0
47	F	11	FLX	NP	V	0
47	F	12	FLX	NP	V	0
47	F	13	FLX	NP	V	0
47	F	14	FLX	NP	V	0
48	F	5	FLX	NP	V
48	F	6	FLX	NP	V
48	F	7	FLX	NP	V
48	F	8	FLX	NP	V
48	F	9	FLX	NP	V
48	F	10	FLX	NP	V
48	F	11	FLX	NP	V
48	F	12	FLX	NP	V
48	F	13	FLX	NP	V
48	F	14	FLX	NP	V
49	M	1	FLX	P	V
49	M	2	FLX	P	V
49	M	3	FLX	P	V
49	M	4	FLX	P	V
49	M	5	FLX	P	V
49	M	6	FLX	P	V
49	M	7	FLX	P	V
49	M	8	FLX	P	V
49	M	9	FLX	P	V
49	M	10	FLX	P	V
49	M	11	FLX	P	V
49	M	12	FLX	P	V
49	M	13	FLX	P	V
49	M	14	FLX	P	V
50	M	1	FLX	P	V
50	M	2	FLX	P	V
50	M	3	FLX	P	V
50	M	4	FLX	P	V
50	M	5	FLX	P	V
50	M	6	FLX	P	V
50	M	7	FLX	P	V
50	M	8	FLX	P	V
50	M	9	FLX	P	V
50	M	10	FLX	P	V
50	M	11	FLX	P	V
50	M	12	FLX	P	V
50	M	13	FLX	P	V
50	M	14	FLX	P	V
51	F	1	FLX	P	V	0
51	F	2	FLX	P	V	0
51	F	3	FLX	P	V	0
51	F	4	FLX	P	V	0
51	F	5	FLX	P	V	3
51	F	6	FLX	P	V	0
51	F	7	FLX	P	V	0
51	F	8	FLX	P	V	0
51	F	9	FLX	P	V	0
51	F	10	FLX	P	V	0
51	F	11	FLX	P	V	0
51	F	12	FLX	P	V	0
51	F	13	FLX	P	V	0
51	F	14	FLX	P	V	0
52	F	1	FLX	P	V	0
52	F	2	FLX	P	V	0
52	F	3	FLX	P	V	0
52	F	4	FLX	P	V	0
52	F	5	FLX	P	V	0
52	F	6	FLX	P	V	0
52	F	7	FLX	P	V	0
52	F	8	FLX	P	V	0
52	F	9	FLX	P	V	0
52	F	10	FLX	P	V	0
52	F	11	FLX	P	V	0
52	F	12	FLX	P	V	0
52	F	13	FLX	P	V	0
52	F	14	FLX	P	V	0
53	F	1	FLX	NP	V	1
53	F	2	FLX	NP	V	5
53	F	3	FLX	NP	V	5
53	F	4	FLX	NP	V	0
53	F	5	FLX	NP	V	2
53	F	6	FLX	NP	V	2
53	F	7	FLX	NP	V	0
53	F	8	FLX	NP	V	1
53	F	9	FLX	NP	V	0
53	F	10	FLX	NP	V	0
53	F	11	FLX	NP	V	0
53	F	12	FLX	NP	V	4
53	F	13	FLX	NP	V	0
53	F	14	FLX	NP	V	0
54	F	5	FLX	NP	V
54	F	6	FLX	NP	V
54	F	7	FLX	NP	V
54	F	8	FLX	NP	V
54	F	9	FLX	NP	V
54	F	10	FLX	NP	V
54	F	11	FLX	NP	V
54	F	12	FLX	NP	V
54	F	13	FLX	NP	V
54	F	14	FLX	NP	V
56	F	1	FLX	NP	V	0
56	F	2	FLX	NP	V	1
56	F	3	FLX	NP	V	0
56	F	4	FLX	NP	V	1
56	F	5	FLX	NP	V	0
56	F	6	FLX	NP	V	1
56	F	7	FLX	NP	V	0
56	F	8	FLX	NP	V	1
56	F	9	FLX	NP	V	0
56	F	10	FLX	NP	V	2
56	F	11	FLX	NP	V	2
56	F	12	FLX	NP	V	3
56	F	13	FLX	NP	V	0
56	F	14	FLX	NP	V	0
57	M	1	FLX	NP	V
57	M	2	FLX	NP	V
57	M	3	FLX	NP	V
57	M	4	FLX	NP	V
58	M	1	FLX	P	V
58	M	2	FLX	P	V
58	M	3	FLX	P	V
58	M	4	FLX	P	V
58	M	5	FLX	P	V
58	M	6	FLX	P	V
58	M	7	FLX	P	V
58	M	8	FLX	P	V
58	M	9	FLX	P	V
58	M	10	FLX	P	V
58	M	11	FLX	P	V
58	M	12	FLX	P	V
58	M	13	FLX	P	V
58	M	14	FLX	P	V
59	M	1	FLX	NP	V
59	M	2	FLX	NP	V
59	M	3	FLX	NP	V
59	M	4	FLX	NP	V
59	M	5	FLX	NP	V
59	M	6	FLX	NP	V
59	M	7	FLX	NP	V
59	M	8	FLX	NP	V
59	M	9	FLX	NP	V
59	M	10	FLX	NP	V
59	M	11	FLX	NP	V
59	M	12	FLX	NP	V
59	M	13	FLX	NP	V
59	M	14	FLX	NP	V
60	M	1	FLX	NP	V
60	M	2	FLX	NP	V
60	M	3	FLX	NP	V
60	M	4	FLX	NP	V
60	M	5	FLX	NP	V
60	M	6	FLX	NP	V
60	M	7	FLX	NP	V
60	M	8	FLX	NP	V
60	M	9	FLX	NP	V
60	M	10	FLX	NP	V
60	M	11	FLX	NP	V
60	M	12	FLX	NP	V
60	M	13	FLX	NP	V
60	M	14	FLX	NP	V
61	M	1	FLX	P	C
61	M	2	FLX	P	C
61	M	3	FLX	P	C
61	M	4	FLX	P	C
61	M	5	FLX	P	C
61	M	6	FLX	P	C
61	M	7	FLX	P	C
61	M	8	FLX	P	C
61	M	9	FLX	P	C
61	M	10	FLX	P	C
61	M	11	FLX	P	C
61	M	12	FLX	P	C
61	M	13	FLX	P	C
61	M	14	FLX	P	C
62	F	1	FLX	P	C	0
62	F	2	FLX	P	C	0
62	F	3	FLX	P	C	0
62	F	4	FLX	P	C	0
62	F	5	FLX	P	C	1
62	F	6	FLX	P	C	0
62	F	7	FLX	P	C	0
62	F	8	FLX	P	C	0
62	F	9	FLX	P	C	0
62	F	10	FLX	P	C	0
62	F	11	FLX	P	C	0
62	F	12	FLX	P	C	0
62	F	13	FLX	P	C	0
62	F	14	FLX	P	C	0
63	F	1	FLX	NP	C	0
63	F	2	FLX	NP	C	0
63	F	3	FLX	NP	C	4
63	F	4	FLX	NP	C	0
63	F	5	FLX	NP	C	0
63	F	6	FLX	NP	C	0
63	F	7	FLX	NP	C	0
63	F	8	FLX	NP	C	0
63	F	9	FLX	NP	C	0
63	F	10	FLX	NP	C	0
63	F	11	FLX	NP	C	0
63	F	12	FLX	NP	C	0
63	F	13	FLX	NP	C	0
63	F	14	FLX	NP	C	0
64	M	1	FLX	P	C
64	M	2	FLX	P	C
64	M	3	FLX	P	C
64	M	4	FLX	P	C
64	M	5	FLX	P	C
64	M	6	FLX	P	C
64	M	7	FLX	P	C
64	M	8	FLX	P	C
64	M	9	FLX	P	C
64	M	10	FLX	P	C
64	M	11	FLX	P	C
64	M	12	FLX	P	C
64	M	13	FLX	P	C
64	M	14	FLX	P	C
65	M	1	FLX	P	C
65	M	2	FLX	P	C
65	M	3	FLX	P	C
65	M	4	FLX	P	C
65	M	5	FLX	P	C
65	M	6	FLX	P	C
65	M	7	FLX	P	C
65	M	8	FLX	P	C
65	M	9	FLX	P	C
65	M	10	FLX	P	C
65	M	11	FLX	P	C
65	M	12	FLX	P	C
65	M	13	FLX	P	C
65	M	14	FLX	P	C
66	F	1	FLX	NP	C	0
66	F	2	FLX	NP	C	0
66	F	3	FLX	NP	C	0
66	F	4	FLX	NP	C	0
66	F	5	FLX	NP	C	1
66	F	6	FLX	NP	C	1
66	F	7	FLX	NP	C	5
66	F	8	FLX	NP	C	12
66	F	9	FLX	NP	C	0
66	F	10	FLX	NP	C	0
66	F	11	FLX	NP	C	0
66	F	12	FLX	NP	C	0
66	F	13	FLX	NP	C	0
66	F	14	FLX	NP	C	0
67	M	1	FLX	P	C
67	M	2	FLX	P	C
67	M	3	FLX	P	C
67	M	4	FLX	P	C
67	M	5	FLX	P	C
67	M	6	FLX	P	C
67	M	7	FLX	P	C
67	M	8	FLX	P	C
67	M	9	FLX	P	C
67	M	10	FLX	P	C
67	M	11	FLX	P	C
67	M	12	FLX	P	C
67	M	13	FLX	P	C
67	M	14	FLX	P	C
69	M	1	FLX	NP	C
69	M	2	FLX	NP	C
69	M	3	FLX	NP	C
69	M	4	FLX	NP	C
69	M	5	FLX	NP	C
69	M	6	FLX	NP	C
69	M	7	FLX	NP	C
69	M	8	FLX	NP	C
69	M	9	FLX	NP	C
69	M	10	FLX	NP	C
69	M	11	FLX	NP	C
69	M	12	FLX	NP	C
69	M	13	FLX	NP	C
69	M	14	FLX	NP	C
70	F	1	FLX	NP	C	0
70	F	2	FLX	NP	C	0
70	F	3	FLX	NP	C	0
70	F	4	FLX	NP	C	3
70	F	5	FLX	NP	C	0
70	F	6	FLX	NP	C	0
70	F	7	FLX	NP	C	0
70	F	8	FLX	NP	C	0
70	F	9	FLX	NP	C	0
70	F	10	FLX	NP	C	1
70	F	11	FLX	NP	C	2
70	F	12	FLX	NP	C	0
70	F	13	FLX	NP	C	0
70	F	14	FLX	NP	C	0
71	M	1	FLX	P	C
71	M	2	FLX	P	C
71	M	3	FLX	P	C
71	M	4	FLX	P	C
71	M	5	FLX	P	C
71	M	6	FLX	P	C
71	M	7	FLX	P	C
71	M	8	FLX	P	C
71	M	9	FLX	P	C
71	M	10	FLX	P	C
71	M	11	FLX	P	C
71	M	12	FLX	P	C
71	M	13	FLX	P	C
71	M	14	FLX	P	C
72	M	1	FLX	P	C
72	M	2	FLX	P	C
72	M	3	FLX	P	C
72	M	4	FLX	P	C
72	M	5	FLX	P	C
72	M	6	FLX	P	C
72	M	7	FLX	P	C
72	M	8	FLX	P	C
72	M	9	FLX	P	C
72	M	10	FLX	P	C
72	M	11	FLX	P	C
72	M	12	FLX	P	C
72	M	13	FLX	P	C
72	M	14	FLX	P	C
73	F	1	FLX	NP	C	0
73	F	2	FLX	NP	C	0
73	F	3	FLX	NP	C	0
73	F	4	FLX	NP	C	0
73	F	5	FLX	NP	C	1
73	F	6	FLX	NP	C	0
73	F	7	FLX	NP	C	0
73	F	8	FLX	NP	C	0
73	F	9	FLX	NP	C	0
73	F	10	FLX	NP	C	0
73	F	11	FLX	NP	C	0
73	F	12	FLX	NP	C	4
73	F	13	FLX	NP	C	0
73	F	14	FLX	NP	C	0
74	M	1	FLX	P	C
74	M	2	FLX	P	C
74	M	3	FLX	P	C
74	M	4	FLX	P	C
74	M	5	FLX	P	C
74	M	6	FLX	P	C
74	M	7	FLX	P	C
74	M	8	FLX	P	C
74	M	9	FLX	P	C
74	M	10	FLX	P	C
74	M	11	FLX	P	C
74	M	12	FLX	P	C
74	M	13	FLX	P	C
74	M	14	FLX	P	C
75	M	1	FLX	NP	C
75	M	2	FLX	NP	C
75	M	3	FLX	NP	C
75	M	4	FLX	NP	C
75	M	5	FLX	NP	C
75	M	6	FLX	NP	C
75	M	7	FLX	NP	C
75	M	8	FLX	NP	C
75	M	9	FLX	NP	C
75	M	10	FLX	NP	C
75	M	11	FLX	NP	C
75	M	12	FLX	NP	C
75	M	13	FLX	NP	C
75	M	14	FLX	NP	C
76	F	5	FLX	NP	C
76	F	6	FLX	NP	C
76	F	7	FLX	NP	C
76	F	8	FLX	NP	C
76	F	9	FLX	NP	C
76	F	10	FLX	NP	C
76	F	11	FLX	NP	C
76	F	12	FLX	NP	C
76	F	13	FLX	NP	C
76	F	14	FLX	NP	C
77	F	5	FLX	NP	C
77	F	6	FLX	NP	C
77	F	7	FLX	NP	C
77	F	8	FLX	NP	C
77	F	9	FLX	NP	C
77	F	10	FLX	NP	C
77	F	11	FLX	NP	C
77	F	12	FLX	NP	C
77	F	13	FLX	NP	C
77	F	14	FLX	NP	C
79	M	1	FLX	NP	C
79	M	2	FLX	NP	C
79	M	3	FLX	NP	C
79	M	4	FLX	NP	C
79	M	5	FLX	NP	C
79	M	6	FLX	NP	C
79	M	7	FLX	NP	C
79	M	8	FLX	NP	C
79	M	9	FLX	NP	C
79	M	10	FLX	NP	C
79	M	11	FLX	NP	C
79	M	12	FLX	NP	C
79	M	13	FLX	NP	C
79	M	14	FLX	NP	C
80	M	1	FLX	NP	C
80	M	2	FLX	NP	C
80	M	3	FLX	NP	C
80	M	4	FLX	NP	C
80	M	5	FLX	NP	C
80	M	6	FLX	NP	C
80	M	7	FLX	NP	C
80	M	8	FLX	NP	C
80	M	9	FLX	NP	C
80	M	10	FLX	NP	C
80	M	11	FLX	NP	C
80	M	12	FLX	NP	C
80	M	13	FLX	NP	C
80	M	14	FLX	NP	C
