## Supplementary material for "The combined impact of climate change, pesticides and pharmaceuticals on life history and behaviour in killifish (*Nothobranchius furzeri*)": Fecundity and body size

### Sheet: Sheet1
ID	Sex	Trial	Fluoxetine	Pesticide	Temperature	#eggs	BodySize
1	F	1	NF	NP	V	0	23.136
1	F	2	NF	NP	V	0	23.136
1	F	3	NF	NP	V	0	23.136
1	F	4	NF	NP	V	1	23.136
1	F	5	NF	NP	V	0	23.136
1	F	6	NF	NP	V	5	23.136
1	F	7	NF	NP	V	0	23.136
1	F	8	NF	NP	V	7	23.136
1	F	9	NF	NP	V	7	23.136
1	F	10	NF	NP	V	0	23.136
1	F	11	NF	NP	V	1	23.136
1	F	12	NF	NP	V	0	23.136
1	F	13	NF	NP	V	0	23.136
1	F	14	NF	NP	V	0	23.136
2	M	1	NF	P	V		23.93
2	M	2	NF	P	V		23.93
2	M	3	NF	P	V		23.93
2	M	4	NF	P	V		23.93
3	F	1	NF	P	V	1	20.934
3	F	2	NF	P	V	0	20.934
3	F	3	NF	P	V	3	20.934
3	F	4	NF	P	V	0	20.934
3	F	5	NF	P	V	11	20.934
3	F	6	NF	P	V	12	20.934
3	F	7	NF	P	V	14	20.934
3	F	8	NF	P	V	5	20.934
3	F	9	NF	P	V	0	20.934
3	F	10	NF	P	V	9	20.934
3	F	11	NF	P	V	10	20.934
3	F	12	NF	P	V	2	20.934
3	F	13	NF	P	V	0	20.934
3	F	14	NF	P	V	0	20.934
5	M	1	NF	P	V		28.044
5	M	2	NF	P	V		28.044
5	M	3	NF	P	V		28.044
5	M	4	NF	P	V		28.044
5	M	5	NF	P	V		28.044
5	M	6	NF	P	V		28.044
5	M	7	NF	P	V		28.044
5	M	8	NF	P	V		28.044
5	M	9	NF	P	V		28.044
5	M	10	NF	P	V		28.044
5	M	11	NF	P	V		28.044
5	M	12	NF	P	V		28.044
5	M	13	NF	P	V		28.044
5	M	14	NF	P	V		28.044
6	M	1	NF	NP	V		24.721
6	M	2	NF	NP	V		24.721
6	M	3	NF	NP	V		24.721
6	M	4	NF	NP	V		24.721
6	M	5	NF	NP	V		24.721
6	M	6	NF	NP	V		24.721
6	M	7	NF	NP	V		24.721
6	M	8	NF	NP	V		24.721
6	M	9	NF	NP	V		24.721
6	M	10	NF	NP	V		24.721
6	M	11	NF	NP	V		24.721
6	M	12	NF	NP	V		24.721
6	M	13	NF	NP	V		24.721
6	M	14	NF	NP	V		24.721
8	M	1	NF	NP	V		25.975
8	M	2	NF	NP	V		25.975
8	M	3	NF	NP	V		25.975
8	M	4	NF	NP	V		25.975
8	M	5	NF	NP	V		25.975
8	M	6	NF	NP	V		25.975
8	M	7	NF	NP	V		25.975
8	M	8	NF	NP	V		25.975
8	M	9	NF	NP	V		25.975
8	M	10	NF	NP	V		25.975
8	M	11	NF	NP	V		25.975
8	M	12	NF	NP	V		25.975
8	M	13	NF	NP	V		25.975
8	M	14	NF	NP	V		25.975
9	F	1	NF	NP	V	1	18.64
9	F	2	NF	NP	V	0	18.64
9	F	3	NF	NP	V	0	18.64
9	F	4	NF	NP	V	0	18.64
9	F	5	NF	NP	V	4	18.64
9	F	6	NF	NP	V	0	18.64
9	F	7	NF	NP	V	0	18.64
9	F	8	NF	NP	V	0	18.64
9	F	9	NF	NP	V	0	18.64
9	F	10	NF	NP	V	0	18.64
9	F	11	NF	NP	V	3	18.64
9	F	12	NF	NP	V	1	18.64
9	F	13	NF	NP	V	0	18.64
9	F	14	NF	NP	V	0	18.64
10	M	1	NF	NP	V		26.666
10	M	2	NF	NP	V		26.666
10	M	3	NF	NP	V		26.666
10	M	4	NF	NP	V		26.666
10	M	5	NF	NP	V		26.666
10	M	6	NF	NP	V		26.666
10	M	7	NF	NP	V		26.666
10	M	8	NF	NP	V		26.666
10	M	9	NF	NP	V		26.666
10	M	10	NF	NP	V		26.666
10	M	11	NF	NP	V		26.666
10	M	12	NF	NP	V		26.666
10	M	13	NF	NP	V		26.666
10	M	14	NF	NP	V		26.666
11	M	1	NF	NP	V		28.315
11	M	2	NF	NP	V		28.315
11	M	3	NF	NP	V		28.315
11	M	4	NF	NP	V		28.315
11	M	5	NF	NP	V		28.315
11	M	6	NF	NP	V		28.315
11	M	7	NF	NP	V		28.315
11	M	8	NF	NP	V		28.315
11	M	9	NF	NP	V		28.315
11	M	10	NF	NP	V		28.315
11	M	11	NF	NP	V		28.315
11	M	12	NF	NP	V		28.315
11	M	13	NF	NP	V		28.315
11	M	14	NF	NP	V		28.315
12	F	1	NF	P	V	1	20.544
12	F	2	NF	P	V	0	20.544
12	F	3	NF	P	V	1	20.544
12	F	4	NF	P	V	0	20.544
12	F	5	NF	P	V	2	20.544
12	F	6	NF	P	V	0	20.544
12	F	7	NF	P	V	3	20.544
12	F	8	NF	P	V	0	20.544
12	F	9	NF	P	V	0	20.544
12	F	10	NF	P	V	1	20.544
12	F	11	NF	P	V	4	20.544
12	F	12	NF	P	V	7	20.544
12	F	13	NF	P	V	0	20.544
12	F	14	NF	P	V	0	20.544
13	F	1	NF	NP	V	0	23.829
13	F	2	NF	NP	V	2	23.829
13	F	3	NF	NP	V	0	23.829
13	F	4	NF	NP	V	0	23.829
13	F	5	NF	NP	V	0	23.829
13	F	6	NF	NP	V	0	23.829
13	F	7	NF	NP	V	2	23.829
13	F	8	NF	NP	V	0	23.829
13	F	9	NF	NP	V	0	23.829
13	F	10	NF	NP	V	0	23.829
13	F	11	NF	NP	V	0	23.829
13	F	12	NF	NP	V	0	23.829
13	F	13	NF	NP	V	0	23.829
13	F	14	NF	NP	V	0	23.829
14	M	1	NF	NP	V		27.625
14	M	2	NF	NP	V		27.625
14	M	3	NF	NP	V		27.625
14	M	4	NF	NP	V		27.625
14	M	5	NF	NP	V		27.625
14	M	6	NF	NP	V		27.625
14	M	7	NF	NP	V		27.625
14	M	8	NF	NP	V		27.625
14	M	9	NF	NP	V		27.625
14	M	10	NF	NP	V		27.625
14	M	11	NF	NP	V		27.625
14	M	12	NF	NP	V		27.625
14	M	13	NF	NP	V		27.625
14	M	14	NF	NP	V		27.625
15	M	1	NF	P	V		25.025
15	M	2	NF	P	V		25.025
15	M	3	NF	P	V		25.025
15	M	4	NF	P	V		25.025
15	M	5	NF	P	V		25.025
15	M	6	NF	P	V		25.025
15	M	7	NF	P	V		25.025
15	M	8	NF	P	V		25.025
15	M	9	NF	P	V		25.025
15	M	10	NF	P	V		25.025
15	M	11	NF	P	V		25.025
15	M	12	NF	P	V		25.025
15	M	13	NF	P	V		25.025
15	M	14	NF	P	V		25.025
16	M	1	NF	P	V		24.549
16	M	2	NF	P	V		24.549
16	M	3	NF	P	V		24.549
16	M	4	NF	P	V		24.549
17	M	1	NF	P	V		26.013
17	M	2	NF	P	V		26.013
17	M	3	NF	P	V		26.013
17	M	4	NF	P	V		26.013
17	M	5	NF	P	V		26.013
17	M	6	NF	P	V		26.013
17	M	7	NF	P	V		26.013
17	M	8	NF	P	V		26.013
17	M	9	NF	P	V		26.013
17	M	10	NF	P	V		26.013
17	M	11	NF	P	V		26.013
17	M	12	NF	P	V		26.013
17	M	13	NF	P	V		26.013
17	M	14	NF	P	V		26.013
18	F	1	NF	P	V	0	22.699
18	F	2	NF	P	V	0	22.699
18	F	3	NF	P	V	0	22.699
18	F	4	NF	P	V	0	22.699
18	F	5	NF	P	V	0	22.699
18	F	6	NF	P	V	1	22.699
18	F	7	NF	P	V	0	22.699
18	F	8	NF	P	V	0	22.699
18	F	9	NF	P	V	0	22.699
18	F	10	NF	P	V	1	22.699
18	F	11	NF	P	V	1	22.699
18	F	12	NF	P	V	0	22.699
18	F	13	NF	P	V	0	22.699
18	F	14	NF	P	V	0	22.699
21	F	1	NF	NP	C	0	21.902
21	F	2	NF	NP	C	1	21.902
21	F	3	NF	NP	C	0	21.902
21	F	4	NF	NP	C	0	21.902
21	F	5	NF	NP	C	4	21.902
21	F	6	NF	NP	C	0	21.902
21	F	7	NF	NP	C	1	21.902
21	F	8	NF	NP	C	5	21.902
21	F	9	NF	NP	C	0	21.902
21	F	10	NF	NP	C	0	21.902
21	F	11	NF	NP	C	0	21.902
21	F	12	NF	NP	C	0	21.902
21	F	13	NF	NP	C	0	21.902
21	F	14	NF	NP	C	0	21.902
22	M	1	NF	P	C		27.646
22	M	2	NF	P	C		27.646
22	M	3	NF	P	C		27.646
22	M	4	NF	P	C		27.646
22	M	5	NF	P	C		27.646
22	M	6	NF	P	C		27.646
22	M	7	NF	P	C		27.646
22	M	8	NF	P	C		27.646
22	M	9	NF	P	C		27.646
22	M	10	NF	P	C		27.646
22	M	11	NF	P	C		27.646
22	M	12	NF	P	C		27.646
22	M	13	NF	P	C		27.646
22	M	14	NF	P	C		27.646
24	M	1	NF	P	C		28.253
24	M	2	NF	P	C		28.253
24	M	3	NF	P	C		28.253
24	M	4	NF	P	C		28.253
24	M	5	NF	P	C		28.253
24	M	6	NF	P	C		28.253
24	M	7	NF	P	C		28.253
24	M	8	NF	P	C		28.253
24	M	9	NF	P	C		28.253
24	M	10	NF	P	C		28.253
24	M	11	NF	P	C		28.253
24	M	12	NF	P	C		28.253
24	M	13	NF	P	C		28.253
24	M	14	NF	P	C		28.253
25	M	1	NF	NP	C		28.354
25	M	2	NF	NP	C		28.354
25	M	3	NF	NP	C		28.354
25	M	4	NF	NP	C		28.354
25	M	5	NF	NP	C		28.354
25	M	6	NF	NP	C		28.354
25	M	7	NF	NP	C		28.354
25	M	8	NF	NP	C		28.354
25	M	9	NF	NP	C		28.354
25	M	10	NF	NP	C		28.354
25	M	11	NF	NP	C		28.354
25	M	12	NF	NP	C		28.354
25	M	13	NF	NP	C		28.354
25	M	14	NF	NP	C		28.354
26	M	1	NF	NP	C		28.246
26	M	2	NF	NP	C		28.246
26	M	3	NF	NP	C		28.246
26	M	4	NF	NP	C		28.246
26	M	5	NF	NP	C		28.246
26	M	6	NF	NP	C		28.246
26	M	7	NF	NP	C		28.246
26	M	8	NF	NP	C		28.246
26	M	9	NF	NP	C		28.246
26	M	10	NF	NP	C		28.246
26	M	11	NF	NP	C		28.246
26	M	12	NF	NP	C		28.246
26	M	13	NF	NP	C		28.246
26	M	14	NF	NP	C		28.246
27	M	1	NF	NP	C		26.085
27	M	2	NF	NP	C		26.085
27	M	3	NF	NP	C		26.085
27	M	4	NF	NP	C		26.085
27	M	5	NF	NP	C		26.085
27	M	6	NF	NP	C		26.085
27	M	7	NF	NP	C		26.085
27	M	8	NF	NP	C		26.085
27	M	9	NF	NP	C		26.085
27	M	10	NF	NP	C		26.085
27	M	11	NF	NP	C		26.085
27	M	12	NF	NP	C		26.085
27	M	13	NF	NP	C		26.085
27	M	14	NF	NP	C		26.085
28	M	1	NF	P	C		25.051
28	M	2	NF	P	C		25.051
28	M	3	NF	P	C		25.051
28	M	4	NF	P	C		25.051
28	M	5	NF	P	C		25.051
28	M	6	NF	P	C		25.051
28	M	7	NF	P	C		25.051
28	M	8	NF	P	C		25.051
28	M	9	NF	P	C		25.051
28	M	10	NF	P	C		25.051
28	M	11	NF	P	C		25.051
28	M	12	NF	P	C		25.051
28	M	13	NF	P	C		25.051
28	M	14	NF	P	C		25.051
29	M	1	NF	P	C		25.503
29	M	2	NF	P	C		25.503
29	M	3	NF	P	C		25.503
29	M	4	NF	P	C		25.503
29	M	5	NF	P	C		25.503
29	M	6	NF	P	C		25.503
29	M	7	NF	P	C		25.503
29	M	8	NF	P	C		25.503
29	M	9	NF	P	C		25.503
29	M	10	NF	P	C		25.503
29	M	11	NF	P	C		25.503
29	M	12	NF	P	C		25.503
29	M	13	NF	P	C		25.503
29	M	14	NF	P	C		25.503
31	F	1	NF	P	C	0	24.009
31	F	2	NF	P	C	0	24.009
31	F	3	NF	P	C	0	24.009
31	F	4	NF	P	C	0	24.009
31	F	5	NF	P	C	0	24.009
31	F	6	NF	P	C	0	24.009
31	F	7	NF	P	C	4	24.009
31	F	8	NF	P	C	11	24.009
31	F	9	NF	P	C	0	24.009
31	F	10	NF	P	C	0	24.009
31	F	11	NF	P	C	0	24.009
31	F	12	NF	P	C	1	24.009
31	F	13	NF	P	C	0	24.009
31	F	14	NF	P	C	0	24.009
32	F	1	NF	P	C	0	22.224
32	F	2	NF	P	C	0	22.224
32	F	3	NF	P	C	2	22.224
32	F	4	NF	P	C	0	22.224
32	F	5	NF	P	C	0	22.224
32	F	6	NF	P	C	0	22.224
32	F	7	NF	P	C	3	22.224
32	F	8	NF	P	C	0	22.224
32	F	9	NF	P	C	0	22.224
32	F	10	NF	P	C	0	22.224
32	F	11	NF	P	C	0	22.224
32	F	12	NF	P	C	0	22.224
32	F	13	NF	P	C	0	22.224
32	F	14	NF	P	C	0	22.224
33	M	1	NF	NP	C		24.359
33	M	2	NF	NP	C		24.359
33	M	3	NF	NP	C		24.359
33	M	4	NF	NP	C		24.359
33	M	5	NF	NP	C		24.359
33	M	6	NF	NP	C		24.359
33	M	7	NF	NP	C		24.359
33	M	8	NF	NP	C		24.359
33	M	9	NF	NP	C		24.359
33	M	10	NF	NP	C		24.359
33	M	11	NF	NP	C		24.359
33	M	12	NF	NP	C		24.359
33	M	13	NF	NP	C		24.359
33	M	14	NF	NP	C		24.359
34	F	1	NF	NP	C	0	21.179
34	F	2	NF	NP	C	0	21.179
34	F	3	NF	NP	C	0	21.179
34	F	4	NF	NP	C	0	21.179
34	F	5	NF	NP	C	0	21.179
34	F	6	NF	NP	C	6	21.179
34	F	7	NF	NP	C	0	21.179
34	F	8	NF	NP	C	0	21.179
34	F	9	NF	NP	C	0	21.179
34	F	10	NF	NP	C	0	21.179
34	F	11	NF	NP	C	0	21.179
34	F	12	NF	NP	C	0	21.179
34	F	13	NF	NP	C	0	21.179
34	F	14	NF	NP	C	0	21.179
35	F	1	NF	P	C	0	24.922
35	F	2	NF	P	C	1	24.922
35	F	3	NF	P	C	0	24.922
35	F	4	NF	P	C	0	24.922
35	F	5	NF	P	C	0	24.922
35	F	6	NF	P	C	4	24.922
35	F	7	NF	P	C	0	24.922
35	F	8	NF	P	C	2	24.922
35	F	9	NF	P	C	0	24.922
35	F	10	NF	P	C	6	24.922
35	F	11	NF	P	C	0	24.922
35	F	12	NF	P	C	0	24.922
35	F	13	NF	P	C	0	24.922
35	F	14	NF	P	C	0	24.922
36	F	1	NF	NP	C	0	21.06
36	F	2	NF	NP	C	0	21.06
36	F	3	NF	NP	C	0	21.06
36	F	4	NF	NP	C	2	21.06
36	F	5	NF	NP	C	0	21.06
36	F	6	NF	NP	C	0	21.06
36	F	7	NF	NP	C	7	21.06
36	F	8	NF	NP	C	0	21.06
36	F	9	NF	NP	C	0	21.06
36	F	10	NF	NP	C	1	21.06
36	F	11	NF	NP	C	4	21.06
36	F	12	NF	NP	C	6	21.06
36	F	13	NF	NP	C	0	21.06
36	F	14	NF	NP	C	0	21.06
37	F	1	NF	P	C	0	19.007
37	F	2	NF	P	C	0	19.007
37	F	3	NF	P	C	0	19.007
37	F	4	NF	P	C	0	19.007
37	F	5	NF	P	C		19.007
37	F	6	NF	P	C		19.007
37	F	7	NF	P	C		19.007
37	F	8	NF	P	C		19.007
37	F	9	NF	P	C		19.007
37	F	10	NF	P	C		19.007
37	F	11	NF	P	C		19.007
37	F	12	NF	P	C		19.007
37	F	13	NF	P	C		19.007
37	F	14	NF	P	C		19.007
38	F	1	NF	NP	C	0	22.763
38	F	2	NF	NP	C	0	22.763
38	F	3	NF	NP	C	1	22.763
38	F	4	NF	NP	C	0	22.763
38	F	5	NF	NP	C	0	22.763
38	F	6	NF	NP	C	6	22.763
38	F	7	NF	NP	C	0	22.763
38	F	8	NF	NP	C	3	22.763
38	F	9	NF	NP	C	0	22.763
38	F	10	NF	NP	C	0	22.763
38	F	11	NF	NP	C	0	22.763
38	F	12	NF	NP	C	3	22.763
38	F	13	NF	NP	C	0	22.763
38	F	14	NF	NP	C	0	22.763
40	F	1	NF	P	C	0	20.867
40	F	2	NF	P	C	0	20.867
40	F	3	NF	P	C	0	20.867
40	F	4	NF	P	C	0	20.867
40	F	5	NF	P	C	0	20.867
40	F	6	NF	P	C	4	20.867
40	F	7	NF	P	C	0	20.867
40	F	8	NF	P	C	0	20.867
40	F	9	NF	P	C	0	20.867
40	F	10	NF	P	C	1	20.867
40	F	11	NF	P	C	0	20.867
40	F	12	NF	P	C	2	20.867
40	F	13	NF	P	C	0	20.867
40	F	14	NF	P	C	0	20.867
41	F	1	FLX	P	V	2	23.375
41	F	2	FLX	P	V	5	23.375
41	F	3	FLX	P	V	0	23.375
41	F	4	FLX	P	V	0	23.375
41	F	5	FLX	P	V	3	23.375
41	F	6	FLX	P	V	0	23.375
41	F	7	FLX	P	V	0	23.375
41	F	8	FLX	P	V	1	23.375
41	F	9	FLX	P	V	4	23.375
41	F	10	FLX	P	V	0	23.375
41	F	11	FLX	P	V	0	23.375
41	F	12	FLX	P	V	0	23.375
41	F	13	FLX	P	V	0	23.375
41	F	14	FLX	P	V	0	23.375
42	M	5	FLX	P	V		28.302
42	M	6	FLX	P	V		28.302
42	M	7	FLX	P	V		28.302
42	M	8	FLX	P	V		28.302
42	M	9	FLX	P	V		28.302
42	M	10	FLX	P	V		28.302
42	M	11	FLX	P	V		28.302
42	M	12	FLX	P	V		28.302
42	M	13	FLX	P	V		28.302
42	M	14	FLX	P	V		28.302
43	M	1	FLX	P	V		28.254
43	M	2	FLX	P	V		28.254
43	M	3	FLX	P	V		28.254
43	M	4	FLX	P	V		28.254
43	M	5	FLX	P	V		28.254
43	M	6	FLX	P	V		28.254
43	M	7	FLX	P	V		28.254
43	M	8	FLX	P	V		28.254
43	M	9	FLX	P	V		28.254
43	M	10	FLX	P	V		28.254
43	M	11	FLX	P	V		28.254
43	M	12	FLX	P	V		28.254
43	M	13	FLX	P	V		28.254
43	M	14	FLX	P	V		28.254
44	M	1	FLX	NP	V		26.09
44	M	2	FLX	NP	V		26.09
44	M	3	FLX	NP	V		26.09
44	M	4	FLX	NP	V		26.09
44	M	5	FLX	NP	V		26.09
44	M	6	FLX	NP	V		26.09
44	M	7	FLX	NP	V		26.09
44	M	8	FLX	NP	V		26.09
44	M	9	FLX	NP	V		26.09
44	M	10	FLX	NP	V		26.09
44	M	11	FLX	NP	V		26.09
44	M	12	FLX	NP	V		26.09
44	M	13	FLX	NP	V		26.09
44	M	14	FLX	NP	V		26.09
45	F	1	FLX	NP	V	0	21.618
45	F	2	FLX	NP	V	2	21.618
45	F	3	FLX	NP	V	0	21.618
45	F	4	FLX	NP	V	0	21.618
45	F	5	FLX	NP	V	2	21.618
45	F	6	FLX	NP	V	14	21.618
45	F	7	FLX	NP	V	4	21.618
45	F	8	FLX	NP	V	8	21.618
45	F	9	FLX	NP	V	0	21.618
45	F	10	FLX	NP	V	7	21.618
45	F	11	FLX	NP	V	9	21.618
45	F	12	FLX	NP	V	4	21.618
45	F	13	FLX	NP	V	0	21.618
45	F	14	FLX	NP	V	0	21.618
46	F	1	FLX	P	V	0	20.032
46	F	2	FLX	P	V	0	20.032
46	F	3	FLX	P	V	0	20.032
46	F	4	FLX	P	V	0	20.032
46	F	5	FLX	P	V	0	20.032
46	F	6	FLX	P	V	0	20.032
46	F	7	FLX	P	V	1	20.032
46	F	8	FLX	P	V	0	20.032
46	F	9	FLX	P	V	0	20.032
46	F	10	FLX	P	V	0	20.032
46	F	11	FLX	P	V	0	20.032
46	F	12	FLX	P	V	0	20.032
46	F	13	FLX	P	V	0	20.032
46	F	14	FLX	P	V	0	20.032
47	F	1	FLX	NP	V	0	22.045
47	F	2	FLX	NP	V	0	22.045
47	F	3	FLX	NP	V	0	22.045
47	F	4	FLX	NP	V	0	22.045
47	F	5	FLX	NP	V		22.045
47	F	6	FLX	NP	V	0	22.045
47	F	7	FLX	NP	V	0	22.045
47	F	8	FLX	NP	V	0	22.045
47	F	9	FLX	NP	V	0	22.045
47	F	10	FLX	NP	V	0	22.045
47	F	11	FLX	NP	V	0	22.045
47	F	12	FLX	NP	V	0	22.045
47	F	13	FLX	NP	V	0	22.045
47	F	14	FLX	NP	V	0	22.045
48	F	5	FLX	NP	V		20.528
48	F	6	FLX	NP	V		20.528
48	F	7	FLX	NP	V		20.528
48	F	8	FLX	NP	V		20.528
48	F	9	FLX	NP	V		20.528
48	F	10	FLX	NP	V		20.528
48	F	11	FLX	NP	V		20.528
48	F	12	FLX	NP	V		20.528
48	F	13	FLX	NP	V		20.528
48	F	14	FLX	NP	V		20.528
49	M	1	FLX	P	V		29.102
49	M	2	FLX	P	V		29.102
49	M	3	FLX	P	V		29.102
49	M	4	FLX	P	V		29.102
49	M	5	FLX	P	V		29.102
49	M	6	FLX	P	V		29.102
49	M	7	FLX	P	V		29.102
49	M	8	FLX	P	V		29.102
49	M	9	FLX	P	V		29.102
49	M	10	FLX	P	V		29.102
49	M	11	FLX	P	V		29.102
49	M	12	FLX	P	V		29.102
49	M	13	FLX	P	V		29.102
49	M	14	FLX	P	V		29.102
50	M	1	FLX	P	V		24.782
50	M	2	FLX	P	V		24.782
50	M	3	FLX	P	V		24.782
50	M	4	FLX	P	V		24.782
50	M	5	FLX	P	V		24.782
50	M	6	FLX	P	V		24.782
50	M	7	FLX	P	V		24.782
50	M	8	FLX	P	V		24.782
50	M	9	FLX	P	V		24.782
50	M	10	FLX	P	V		24.782
50	M	11	FLX	P	V		24.782
50	M	12	FLX	P	V		24.782
50	M	13	FLX	P	V		24.782
50	M	14	FLX	P	V		24.782
51	F	1	FLX	P	V	0	24.132
51	F	2	FLX	P	V	0	24.132
51	F	3	FLX	P	V	0	24.132
51	F	4	FLX	P	V	0	24.132
51	F	5	FLX	P	V	3	24.132
51	F	6	FLX	P	V	0	24.132
51	F	7	FLX	P	V	0	24.132
51	F	8	FLX	P	V	0	24.132
51	F	9	FLX	P	V	0	24.132
51	F	10	FLX	P	V	0	24.132
51	F	11	FLX	P	V	0	24.132
51	F	12	FLX	P	V	0	24.132
51	F	13	FLX	P	V	0	24.132
51	F	14	FLX	P	V	0	24.132
52	F	1	FLX	P	V	0	22.498
52	F	2	FLX	P	V	0	22.498
52	F	3	FLX	P	V	0	22.498
52	F	4	FLX	P	V	0	22.498
52	F	5	FLX	P	V	0	22.498
52	F	6	FLX	P	V	0	22.498
52	F	7	FLX	P	V	0	22.498
52	F	8	FLX	P	V	0	22.498
52	F	9	FLX	P	V	0	22.498
52	F	10	FLX	P	V	0	22.498
52	F	11	FLX	P	V	0	22.498
52	F	12	FLX	P	V	0	22.498
52	F	13	FLX	P	V	0	22.498
52	F	14	FLX	P	V	0	22.498
53	F	1	FLX	NP	V	1	20.768
53	F	2	FLX	NP	V	5	20.768
53	F	3	FLX	NP	V	5	20.768
53	F	4	FLX	NP	V	0	20.768
53	F	5	FLX	NP	V	2	20.768
53	F	6	FLX	NP	V	2	20.768
53	F	7	FLX	NP	V	0	20.768
53	F	8	FLX	NP	V	1	20.768
53	F	9	FLX	NP	V	0	20.768
53	F	10	FLX	NP	V	0	20.768
53	F	11	FLX	NP	V	0	20.768
53	F	12	FLX	NP	V	4	20.768
53	F	13	FLX	NP	V	0	20.768
53	F	14	FLX	NP	V	0	20.768
54	F	5	FLX	NP	V		21.296
54	F	6	FLX	NP	V		21.296
54	F	7	FLX	NP	V		21.296
54	F	8	FLX	NP	V		21.296
54	F	9	FLX	NP	V		21.296
54	F	10	FLX	NP	V		21.296
54	F	11	FLX	NP	V		21.296
54	F	12	FLX	NP	V		21.296
54	F	13	FLX	NP	V		21.296
54	F	14	FLX	NP	V		21.296
56	F	1	FLX	NP	V	0	21.296
56	F	2	FLX	NP	V	1	21.296
56	F	3	FLX	NP	V	0	21.296
56	F	4	FLX	NP	V	1	21.296
56	F	5	FLX	NP	V	0	21.296
56	F	6	FLX	NP	V	1	21.296
56	F	7	FLX	NP	V	0	21.296
56	F	8	FLX	NP	V	1	21.296
56	F	9	FLX	NP	V	0	21.296
56	F	10	FLX	NP	V	2	21.296
56	F	11	FLX	NP	V	2	21.296
56	F	12	FLX	NP	V	3	21.296
56	F	13	FLX	NP	V	0	21.296
56	F	14	FLX	NP	V	0	21.296
57	M	1	FLX	NP	V		26.088
57	M	2	FLX	NP	V		26.088
57	M	3	FLX	NP	V		26.088
57	M	4	FLX	NP	V		26.088
58	M	1	FLX	P	V		26.371
58	M	2	FLX	P	V		26.371
58	M	3	FLX	P	V		26.371
58	M	4	FLX	P	V		26.371
58	M	5	FLX	P	V		26.371
58	M	6	FLX	P	V		26.371
58	M	7	FLX	P	V		26.371
58	M	8	FLX	P	V		26.371
58	M	9	FLX	P	V		26.371
58	M	10	FLX	P	V		26.371
58	M	11	FLX	P	V		26.371
58	M	12	FLX	P	V		26.371
58	M	13	FLX	P	V		26.371
58	M	14	FLX	P	V		26.371
59	M	1	FLX	NP	V		27.972
59	M	2	FLX	NP	V		27.972
59	M	3	FLX	NP	V		27.972
59	M	4	FLX	NP	V		27.972
59	M	5	FLX	NP	V		27.972
59	M	6	FLX	NP	V		27.972
59	M	7	FLX	NP	V		27.972
59	M	8	FLX	NP	V		27.972
59	M	9	FLX	NP	V		27.972
59	M	10	FLX	NP	V		27.972
59	M	11	FLX	NP	V		27.972
59	M	12	FLX	NP	V		27.972
59	M	13	FLX	NP	V		27.972
59	M	14	FLX	NP	V		27.972
60	M	1	FLX	NP	V		27.16
60	M	2	FLX	NP	V		27.16
60	M	3	FLX	NP	V		27.16
60	M	4	FLX	NP	V		27.16
60	M	5	FLX	NP	V		27.16
60	M	6	FLX	NP	V		27.16
60	M	7	FLX	NP	V		27.16
60	M	8	FLX	NP	V		27.16
60	M	9	FLX	NP	V		27.16
60	M	10	FLX	NP	V		27.16
60	M	11	FLX	NP	V		27.16
60	M	12	FLX	NP	V		27.16
60	M	13	FLX	NP	V		27.16
60	M	14	FLX	NP	V		27.16
61	M	1	FLX	P	C		23.768
61	M	2	FLX	P	C		23.768
61	M	3	FLX	P	C		23.768
61	M	4	FLX	P	C		23.768
61	M	5	FLX	P	C		23.768
61	M	6	FLX	P	C		23.768
61	M	7	FLX	P	C		23.768
61	M	8	FLX	P	C		23.768
61	M	9	FLX	P	C		23.768
61	M	10	FLX	P	C		23.768
61	M	11	FLX	P	C		23.768
61	M	12	FLX	P	C		23.768
61	M	13	FLX	P	C		23.768
61	M	14	FLX	P	C		23.768
62	F	1	FLX	P	C	0	22.323
62	F	2	FLX	P	C	0	22.323
62	F	3	FLX	P	C	0	22.323
62	F	4	FLX	P	C	0	22.323
62	F	5	FLX	P	C	1	22.323
62	F	6	FLX	P	C	0	22.323
62	F	7	FLX	P	C	0	22.323
62	F	8	FLX	P	C	0	22.323
62	F	9	FLX	P	C	0	22.323
62	F	10	FLX	P	C	0	22.323
62	F	11	FLX	P	C	0	22.323
62	F	12	FLX	P	C	0	22.323
62	F	13	FLX	P	C	0	22.323
62	F	14	FLX	P	C	0	22.323
63	F	1	FLX	NP	C	0	22.227
63	F	2	FLX	NP	C	0	22.227
63	F	3	FLX	NP	C	4	22.227
63	F	4	FLX	NP	C	0	22.227
63	F	5	FLX	NP	C	0	22.227
63	F	6	FLX	NP	C	0	22.227
63	F	7	FLX	NP	C	0	22.227
63	F	8	FLX	NP	C	0	22.227
63	F	9	FLX	NP	C	0	22.227
63	F	10	FLX	NP	C	0	22.227
63	F	11	FLX	NP	C	0	22.227
63	F	12	FLX	NP	C	0	22.227
63	F	13	FLX	NP	C	0	22.227
63	F	14	FLX	NP	C	0	22.227
64	M	1	FLX	P	C		28.298
64	M	2	FLX	P	C		28.298
64	M	3	FLX	P	C		28.298
64	M	4	FLX	P	C		28.298
64	M	5	FLX	P	C		28.298
64	M	6	FLX	P	C		28.298
64	M	7	FLX	P	C		28.298
64	M	8	FLX	P	C		28.298
64	M	9	FLX	P	C		28.298
64	M	10	FLX	P	C		28.298
64	M	11	FLX	P	C		28.298
64	M	12	FLX	P	C		28.298
64	M	13	FLX	P	C		28.298
64	M	14	FLX	P	C		28.298
65	M	1	FLX	P	C		23.136
65	M	2	FLX	P	C		23.136
65	M	3	FLX	P	C		23.136
65	M	4	FLX	P	C		23.136
65	M	5	FLX	P	C		23.136
65	M	6	FLX	P	C		23.136
65	M	7	FLX	P	C		23.136
65	M	8	FLX	P	C		23.136
65	M	9	FLX	P	C		23.136
65	M	10	FLX	P	C		23.136
65	M	11	FLX	P	C		23.136
65	M	12	FLX	P	C		23.136
65	M	13	FLX	P	C		23.136
65	M	14	FLX	P	C		23.136
66	F	1	FLX	NP	C	0	22.882
66	F	2	FLX	NP	C	0	22.882
66	F	3	FLX	NP	C	0	22.882
66	F	4	FLX	NP	C	0	22.882
66	F	5	FLX	NP	C	1	22.882
66	F	6	FLX	NP	C	1	22.882
66	F	7	FLX	NP	C	5	22.882
66	F	8	FLX	NP	C	12	22.882
66	F	9	FLX	NP	C	0	22.882
66	F	10	FLX	NP	C	0	22.882
66	F	11	FLX	NP	C	0	22.882
66	F	12	FLX	NP	C	0	22.882
66	F	13	FLX	NP	C	0	22.882
66	F	14	FLX	NP	C	0	22.882
67	M	1	FLX	P	C		27.57
67	M	2	FLX	P	C		27.57
67	M	3	FLX	P	C		27.57
67	M	4	FLX	P	C		27.57
67	M	5	FLX	P	C		27.57
67	M	6	FLX	P	C		27.57
67	M	7	FLX	P	C		27.57
67	M	8	FLX	P	C		27.57
67	M	9	FLX	P	C		27.57
67	M	10	FLX	P	C		27.57
67	M	11	FLX	P	C		27.57
67	M	12	FLX	P	C		27.57
67	M	13	FLX	P	C		27.57
67	M	14	FLX	P	C		27.57
69	M	1	FLX	NP	C		27.055
69	M	2	FLX	NP	C		27.055
69	M	3	FLX	NP	C		27.055
69	M	4	FLX	NP	C		27.055
69	M	5	FLX	NP	C		27.055
69	M	6	FLX	NP	C		27.055
69	M	7	FLX	NP	C		27.055
69	M	8	FLX	NP	C		27.055
69	M	9	FLX	NP	C		27.055
69	M	10	FLX	NP	C		27.055
69	M	11	FLX	NP	C		27.055
69	M	12	FLX	NP	C		27.055
69	M	13	FLX	NP	C		27.055
69	M	14	FLX	NP	C		27.055
70	F	1	FLX	NP	C	0	22.212
70	F	2	FLX	NP	C	0	22.212
70	F	3	FLX	NP	C	0	22.212
70	F	4	FLX	NP	C	3	22.212
70	F	5	FLX	NP	C	0	22.212
70	F	6	FLX	NP	C	0	22.212
70	F	7	FLX	NP	C	0	22.212
70	F	8	FLX	NP	C	0	22.212
70	F	9	FLX	NP	C	0	22.212
70	F	10	FLX	NP	C	1	22.212
70	F	11	FLX	NP	C	2	22.212
70	F	12	FLX	NP	C	0	22.212
70	F	13	FLX	NP	C	0	22.212
70	F	14	FLX	NP	C	0	22.212
71	M	1	FLX	P	C		26.173
71	M	2	FLX	P	C		26.173
71	M	3	FLX	P	C		26.173
71	M	4	FLX	P	C		26.173
71	M	5	FLX	P	C		26.173
71	M	6	FLX	P	C		26.173
71	M	7	FLX	P	C		26.173
71	M	8	FLX	P	C		26.173
71	M	9	FLX	P	C		26.173
71	M	10	FLX	P	C		26.173
71	M	11	FLX	P	C		26.173
71	M	12	FLX	P	C		26.173
71	M	13	FLX	P	C		26.173
71	M	14	FLX	P	C		26.173
72	M	1	FLX	P	C		25.553
72	M	2	FLX	P	C		25.553
72	M	3	FLX	P	C		25.553
72	M	4	FLX	P	C		25.553
72	M	5	FLX	P	C		25.553
72	M	6	FLX	P	C		25.553
72	M	7	FLX	P	C		25.553
72	M	8	FLX	P	C		25.553
72	M	9	FLX	P	C		25.553
72	M	10	FLX	P	C		25.553
72	M	11	FLX	P	C		25.553
72	M	12	FLX	P	C		25.553
72	M	13	FLX	P	C		25.553
72	M	14	FLX	P	C		25.553
73	F	1	FLX	NP	C	0	23.981
73	F	2	FLX	NP	C	0	23.981
73	F	3	FLX	NP	C	0	23.981
73	F	4	FLX	NP	C	0	23.981
73	F	5	FLX	NP	C	1	23.981
73	F	6	FLX	NP	C	0	23.981
73	F	7	FLX	NP	C	0	23.981
73	F	8	FLX	NP	C	0	23.981
73	F	9	FLX	NP	C	0	23.981
73	F	10	FLX	NP	C	0	23.981
73	F	11	FLX	NP	C	0	23.981
73	F	12	FLX	NP	C	4	23.981
73	F	13	FLX	NP	C	0	23.981
73	F	14	FLX	NP	C	0	23.981
74	M	1	FLX	P	C		25.227
74	M	2	FLX	P	C		25.227
74	M	3	FLX	P	C		25.227
74	M	4	FLX	P	C		25.227
74	M	5	FLX	P	C		25.227
74	M	6	FLX	P	C		25.227
74	M	7	FLX	P	C		25.227
74	M	8	FLX	P	C		25.227
74	M	9	FLX	P	C		25.227
74	M	10	FLX	P	C		25.227
74	M	11	FLX	P	C		25.227
74	M	12	FLX	P	C		25.227
74	M	13	FLX	P	C		25.227
74	M	14	FLX	P	C		25.227
75	M	1	FLX	NP	C		27.298
75	M	2	FLX	NP	C		27.298
75	M	3	FLX	NP	C		27.298
75	M	4	FLX	NP	C		27.298
75	M	5	FLX	NP	C		27.298
75	M	6	FLX	NP	C		27.298
75	M	7	FLX	NP	C		27.298
75	M	8	FLX	NP	C		27.298
75	M	9	FLX	NP	C		27.298
75	M	10	FLX	NP	C		27.298
75	M	11	FLX	NP	C		27.298
75	M	12	FLX	NP	C		27.298
75	M	13	FLX	NP	C		27.298
75	M	14	FLX	NP	C		27.298
76	F	5	FLX	NP	C		21.756
76	F	6	FLX	NP	C		21.756
76	F	7	FLX	NP	C		21.756
76	F	8	FLX	NP	C		21.756
76	F	9	FLX	NP	C		21.756
76	F	10	FLX	NP	C		21.756
76	F	11	FLX	NP	C		21.756
76	F	12	FLX	NP	C		21.756
76	F	13	FLX	NP	C		21.756
76	F	14	FLX	NP	C		21.756
77	F	5	FLX	NP	C		21.517
77	F	6	FLX	NP	C		21.517
77	F	7	FLX	NP	C		21.517
77	F	8	FLX	NP	C		21.517
77	F	9	FLX	NP	C		21.517
77	F	10	FLX	NP	C		21.517
77	F	11	FLX	NP	C		21.517
77	F	12	FLX	NP	C		21.517
77	F	13	FLX	NP	C		21.517
77	F	14	FLX	NP	C		21.517
79	M	1	FLX	NP	C		28.227
79	M	2	FLX	NP	C		28.227
79	M	3	FLX	NP	C		28.227
79	M	4	FLX	NP	C		28.227
79	M	5	FLX	NP	C		28.227
79	M	6	FLX	NP	C		28.227
79	M	7	FLX	NP	C		28.227
79	M	8	FLX	NP	C		28.227
79	M	9	FLX	NP	C		28.227
79	M	10	FLX	NP	C		28.227
79	M	11	FLX	NP	C		28.227
79	M	12	FLX	NP	C		28.227
79	M	13	FLX	NP	C		28.227
79	M	14	FLX	NP	C		28.227
80	M	1	FLX	NP	C		25.419
80	M	2	FLX	NP	C		25.419
80	M	3	FLX	NP	C		25.419
80	M	4	FLX	NP	C		25.419
80	M	5	FLX	NP	C		25.419
80	M	6	FLX	NP	C		25.419
80	M	7	FLX	NP	C		25.419
80	M	8	FLX	NP	C		25.419
80	M	9	FLX	NP	C		25.419
80	M	10	FLX	NP	C		25.419
80	M	11	FLX	NP	C		25.419
80	M	12	FLX	NP	C		25.419
80	M	13	FLX	NP	C		25.419
80	M	14	FLX	NP	C		25.419
