## Supplementary material for "The combined impact of climate change, pesticides and pharmaceuticals on life history and behaviour in killifish (*Nothobranchius furzeri*)": Feeding

### Sheet: Sheet1
ID	Trial	Sex	Fluoxetine	Pesticide	Temperature	Time	Initial	Final
1	1	F	NF	NP	V	60	00:21:00	01:21:00
1	2	F	NF	NP	V	900	00:11:00	15:00:00
1	3	F	NF	NP	V	157	00:21:00	02:58:00
1	4	F	NF	NP	V	108	00:11:00	01:59:00
2	1	M	NF	P	V	10	00:30:00	00:40:00
2	2	M	NF	P	V	14	00:16:00	00:30:00
2	3	M	NF	P	V	9	00:23:00	00:32:00
3	1	F	NF	P	V	105	00:18:00	02:03:00
3	2	F	NF	P	V	82	00:24:00	01:46:00
3	3	F	NF	P	V	900	00:13:00	15:00:00
3	4	F	NF	P	V	58	00:12:00	01:10:00
4	1	M	NF	NP	V	25	00:17:00	00:42:00
4	2	M	NF	NP	V	900	00:16:00	15:00:00
5	1	M	NF	P	V	48	00:14:00	01:02:00
5	2	M	NF	P	V	53	00:13:00	01:06:00
5	3	M	NF	P	V	21	00:24:00	00:45:00
5	4	M	NF	P	V	208	00:09:00	03:37:00
6	1	M	NF	NP	V	34	00:25:00	00:59:00
6	2	M	NF	NP	V	14	00:23:00	00:37:00
6	3	M	NF	NP	V	51	00:10:00	01:01:00
6	4	M	NF	NP	V	136	00:13:00	02:29:00
8	1	M	NF	NP	V	60	00:21:00	01:21:00
8	2	M	NF	NP	V	900	00:26:00	15:00:00
8	3	M	NF	NP	V	900	00:13:00	15:00:00
8	4	M	NF	NP	V	108	00:18:00	02:06:00
9	1	F	NF	NP	V	127	00:18:00	02:25:00
9	2	F	NF	NP	V	116	00:12:00	02:08:00
9	3	F	NF	NP	V	900	00:20:00	15:00:00
9	4	F	NF	NP	V	900	00:21:00	15:00:00
10	1	M	NF	NP	V	22	00:28:00	00:50:00
10	2	M	NF	NP	V	98	00:18:00	01:56:00
10	3	M	NF	NP	V	126	00:17:00	02:23:00
10	4	M	NF	NP	V	80	00:20:00	01:40:00
11	1	M	NF	NP	V	88	00:16:00	01:44:00
11	2	M	NF	NP	V	410	00:28:00	07:18:00
11	3	M	NF	NP	V	160	00:14:00	02:54:00
11	4	M	NF	NP	V	195	00:08:00	03:23:00
12	1	F	NF	P	V	47	00:19:00	01:06:00
12	2	F	NF	P	V	900	00:25:00	15:00:00
12	3	F	NF	P	V	117	00:17:00	02:14:00
12	4	F	NF	P	V	69	00:20:00	01:29:00
13	1	F	NF	NP	V	2	00:24:00	00:26:00
13	2	F	NF	NP	V	74	00:22:00	01:36:00
13	3	F	NF	NP	V	205	00:16:00	03:41:00
13	4	F	NF	NP	V	182	00:06:00	03:08:00
14	1	M	NF	NP	V	34	00:22:00	00:56:00
14	2	M	NF	NP	V	70	00:15:00	01:25:00
14	3	M	NF	NP	V	68	00:11:00	01:19:00
14	4	M	NF	NP	V	81	00:10:00	01:31:00
15	1	M	NF	P	V	154	00:29:00	03:03:00
15	2	M	NF	P	V	115	00:21:00	02:16:00
15	3	M	NF	P	V	35	00:12:00	00:47:00
15	4	M	NF	P	V	195	00:19:00	03:34:00
16	1	M	NF	P	V	42	00:13:00	00:55:00
16	2	M	NF	P	V	900	00:19:00	15:00:00
16	3	M	NF	P	V	13	00:19:00	00:32:00
17	1	M	NF	P	V	36	00:31:00	01:07:00
17	2	M	NF	P	V	900	00:17:00	15:00:00
17	3	M	NF	P	V	120	00:20:00	02:20:00
17	4	M	NF	P	V	138	00:10:00	02:28:00
18	1	F	NF	P	V	22	00:18:00	00:40:00
18	3	F	NF	P	V	72	00:16:00	01:28:00
18	4	F	NF	P	V	71	00:14:00	01:25:00
21	1	F	NF	NP	C	320	00:16:00	05:36:00
21	2	F	NF	NP	C	99	00:12:00	01:51:00
21	3	F	NF	NP	C	28	00:10:00	00:38:00
21	4	F	NF	NP	C	18	00:23:00	00:41:00
22	1	M	NF	P	C	75	00:32:00	01:47:00
22	2	M	NF	P	C	900	00:17:00	15:00:00
22	3	M	NF	P	C	89	00:08:00	01:37:00
22	4	M	NF	P	C	900	00:08:00	15:00:00
24	1	M	NF	P	C	28	00:27:00	00:55:00
24	2	M	NF	P	C	139	00:18:00	02:37:00
24	3	M	NF	P	C	122	00:19:00	02:21:00
24	4	M	NF	P	C	59	00:16:00	01:15:00
25	2	M	NF	NP	C	204	00:19:00	03:43:00
25	3	M	NF	NP	C	185	00:21:00	03:26:00
25	4	M	NF	NP	C	98	00:07:00	01:45:00
26	1	M	NF	NP	C	900	00:39:00	15:00:00
26	2	M	NF	NP	C	358	00:20:00	06:18:00
26	3	M	NF	NP	C	80	00:20:00	01:40:00
26	4	M	NF	NP	C	119	00:17:00	02:16:00
27	2	M	NF	NP	C	900	00:24:00	15:00:00
27	3	M	NF	NP	C	163	00:11:00	02:54:00
27	4	M	NF	NP	C	66	00:12:00	01:18:00
28	2	M	NF	P	C	99	00:10:00	01:49:00
28	3	M	NF	P	C	115	00:10:00	02:05:00
28	4	M	NF	P	C	228	00:11:00	03:59:00
29	1	M	NF	P	C	309	00:33:00	05:42:00
29	2	M	NF	P	C	18	00:22:00	00:40:00
29	3	M	NF	P	C	129	00:20:00	02:29:00
29	4	M	NF	P	C	30	00:20:00	00:50:00
31	1	F	NF	P	C	30	00:21:00	00:51:00
31	2	F	NF	P	C	315	00:11:00	05:26:00
31	3	F	NF	P	C	135	00:15:00	02:30:00
31	4	F	NF	P	C	10	00:07:00	00:17:00
32	1	F	NF	P	C	12	00:34:00	00:46:00
32	2	F	NF	P	C	900	00:14:00	15:00:00
32	3	F	NF	P	C	176	00:09:00	03:05:00
32	4	F	NF	P	C	273	00:06:00	04:39:00
33	2	M	NF	NP	C	29	00:10:00	00:39:00
33	3	M	NF	NP	C	159	00:08:00	02:47:00
33	4	M	NF	NP	C	53	00:19:00	01:12:00
34	2	F	NF	NP	C	98	00:22:00	02:00:00
34	3	F	NF	NP	C	155	00:08:00	02:43:00
34	4	F	NF	NP	C	7	00:09:00	00:16:00
35	1	F	NF	P	C	100	00:14:00	01:54:00
35	2	F	NF	P	C	900	00:22:00	15:00:00
35	3	F	NF	P	C	166	00:14:00	03:00:00
35	4	F	NF	P	C	3	00:17:00	00:20:00
36	2	F	NF	NP	C	900	00:14:00	15:00:00
36	3	F	NF	NP	C	36	00:16:00	00:52:00
36	4	F	NF	NP	C	23	00:20:00	00:43:00
37	1	F	NF	P	C	59	00:18:00	01:17:00
37	2	F	NF	P	C	207	00:13:00	03:40:00
37	3	F	NF	P	C	280	00:11:00	04:51:00
37	4	F	NF	P	C	27	00:12:00	00:39:00
38	2	F	NF	NP	C	176	00:15:00	03:11:00
38	3	F	NF	NP	C	164	00:15:00	02:59:00
38	4	F	NF	NP	C	26	00:11:00	00:37:00
40	1	F	NF	P	C	9	00:26:00	00:35:00
40	2	F	NF	P	C	478	00:21:00	08:19:00
40	3	F	NF	P	C	900	00:11:00	15:00:00
40	4	F	NF	P	C	273	00:19:00	04:52:00
41	1	F	FLX	P	V	236	00:18:00	04:14:00
41	2	F	FLX	P	V	112	00:14:00	02:06:00
41	3	F	FLX	P	V	87	00:10:00	01:37:00
41	4	F	FLX	P	V	5	00:16:00	00:21:00
42	1	M	FLX	P	V	15	00:28:00	00:43:00
42	2	M	FLX	P	V	56	00:20:00	01:16:00
42	3	M	FLX	P	V	900	00:18:00	15:00:00
42	4	M	FLX	P	V	132	00:08:00	02:20:00
43	1	M	FLX	P	V	83	00:17:00	01:40:00
43	2	M	FLX	P	V	9	00:15:00	00:24:00
43	3	M	FLX	P	V	80	00:13:00	01:33:00
43	4	M	FLX	P	V	5	00:06:00	00:11:00
44	1	M	FLX	NP	V	16	00:25:00	00:41:00
44	2	M	FLX	NP	V	37	00:26:00	01:03:00
44	3	M	FLX	NP	V	103	00:11:00	01:54:00
44	4	M	FLX	NP	V	3	00:14:00	00:17:00
45	1	F	FLX	NP	V	56	00:23:00	01:19:00
45	2	F	FLX	NP	V	900	00:10:00	15:00:00
45	3	F	FLX	NP	V	188	00:18:00	03:26:00
45	4	F	FLX	NP	V	34	00:08:00	00:42:00
46	1	F	FLX	P	V	109	00:22:00	02:11:00
46	2	F	FLX	P	V	283	00:12:00	04:55:00
46	3	F	FLX	P	V	41	00:22:00	01:03:00
46	4	F	FLX	NP	V	64	00:09:00	01:13:00
47	1	F	FLX	NP	V	204	00:14:00	03:38:00
47	2	F	FLX	NP	V	30	00:10:00	00:40:00
47	3	F	FLX	NP	V	25	00:13:00	00:38:00
47	4	F	FLX	NP	V	900	00:14:00	15:00:00
48	1	F	FLX	NP	V	9	00:33:00	00:42:00
48	2	F	FLX	NP	V	127	00:21:00	02:28:00
48	3	F	FLX	NP	V	138	00:12:00	02:30:00
48	4	F	FLX	NP	V	40	00:06:00	00:46:00
49	1	M	FLX	P	V	11	00:16:00	00:27:00
49	2	M	FLX	P	V	87	00:23:00	01:50:00
49	3	M	FLX	P	V	46	00:13:00	00:59:00
49	4	M	FLX	P	V	39	00:24:00	01:03:00
50	1	M	FLX	P	V	64	00:15:00	01:19:00
50	2	M	FLX	P	V	31	00:11:00	00:42:00
50	3	M	FLX	P	V	11	00:11:00	00:22:00
50	4	M	FLX	P	V	6	00:18:00	00:24:00
51	1	F	FLX	P	V	17	00:20:00	00:37:00
51	2	F	FLX	P	V	133	00:18:00	02:31:00
51	3	F	FLX	P	V	139	00:19:00	02:38:00
51	4	F	FLX	P	V	38	00:14:00	00:52:00
52	1	F	FLX	P	V	27	00:27:00	00:54:00
52	2	F	FLX	P	V	59	00:19:00	01:18:00
52	3	F	FLX	P	V	10	00:23:00	00:33:00
52	4	F	FLX	P	V	256	00:20:00	04:36:00
53	1	F	FLX	NP	V	27	00:17:00	00:44:00
53	2	F	FLX	NP	V	26	00:11:00	00:37:00
53	3	F	FLX	NP	V	27	00:13:00	00:40:00
53	4	F	FLX	NP	V	9	00:19:00	00:28:00
54	1	F	FLX	NP	V	19	00:22:00	00:41:00
54	2	F	FLX	NP	V	36	00:15:00	00:51:00
54	3	F	FLX	NP	V	24	00:15:00	00:39:00
54	4	F	FLX	NP	V	1	00:11:00	00:12:00
56	1	F	FLX	NP	V	11	00:30:00	00:41:00
56	2	F	FLX	NP	V	8	00:28:00	00:36:00
56	3	F	FLX	NP	V	20	00:16:00	00:36:00
56	4	F	FLX	NP	V	4	00:18:00	00:22:00
57	1	M	FLX	NP	V	9	00:21:00	00:30:00
57	2	M	FLX	NP	V	142	00:14:00	02:36:00
57	3	M	FLX	NP	V	155	00:19:00	02:54:00
58	1	M	FLX	P	V	45	00:17:00	01:02:00
58	2	M	FLX	P	V	179	00:21:00	03:20:00
58	3	M	FLX	P	V	73	00:22:00	01:35:00
58	4	M	FLX	P	V	113	00:25:00	02:18:00
59	1	M	FLX	NP	V	40	00:34:00	01:14:00
59	2	M	FLX	NP	V	77	00:16:00	01:33:00
59	3	M	FLX	NP	V	26	00:19:00	00:45:00
59	4	M	FLX	NP	V	5	00:13:00	00:18:00
60	1	M	FLX	NP	V	8	00:23:00	00:31:00
60	2	M	FLX	NP	V	113	00:22:00	02:15:00
60	3	M	FLX	NP	V	35	00:10:00	00:45:00
60	4	M	FLX	NP	V	76	00:12:00	01:28:00
61	2	M	FLX	P	C	900	00:25:00	15:00:00
61	3	M	FLX	P	C	14	00:26:00	00:40:00
61	4	M	FLX	P	C	16	00:15:00	00:31:00
62	1	F	FLX	P	C	64	00:24:00	01:28:00
62	2	F	FLX	P	C	900	00:24:00	15:00:00
62	3	F	FLX	P	C	5	00:21:00	00:26:00
62	4	F	FLX	P	C	900	00:06:00	15:00:00
63	1	F	FLX	NP	C	65	00:17:00	01:22:00
63	2	F	FLX	NP	C	30	00:17:00	00:47:00
63	3	F	FLX	NP	C	3	00:17:00	00:20:00
63	4	F	FLX	NP	C	3	00:27:00	00:30:00
64	1	M	FLX	P	C	28	00:13:00	00:41:00
64	2	M	FLX	P	C	74	00:12:00	01:26:00
64	3	M	FLX	P	C	27	00:33:00	01:00:00
64	4	M	FLX	P	C	12	00:11:00	00:23:00
65	1	M	FLX	P	C	20	00:25:00	00:45:00
65	2	M	FLX	P	C	18	00:20:00	00:38:00
65	3	M	FLX	P	C	20	00:20:00	00:40:00
65	4	M	FLX	P	C	145	00:17:00	02:42:00
66	2	F	FLX	NP	C	28	00:14:00	00:42:00
66	3	F	FLX	NP	C	64	00:15:00	01:19:00
66	4	F	FLX	NP	C	4	00:38:00	00:42:00
67	2	M	FLX	P	C	59	00:21:00	01:20:00
67	3	M	FLX	P	C	206	00:14:00	03:40:00
67	4	M	FLX	P	C	51	00:12:00	01:03:00
68	1	M	FLX	P	C	50	00:19:00	01:09:00
68	2	M	FLX	P	C	303	00:15:00	05:18:00
68	3	M	FLX	P	C	115	00:28:00	02:23:00
68	4	M	FLX	P	C	183	00:23:00	03:26:00
69	1	M	FLX	NP	C	61	00:21:00	01:22:00
69	2	M	FLX	NP	C	63	00:10:00	01:13:00
69	3	M	FLX	NP	C	6	00:12:00	00:18:00
69	4	M	FLX	NP	C	2	00:32:00	00:34:00
70	2	F	FLX	NP	C	380	00:17:00	06:37:00
70	3	F	FLX	NP	C	900	00:26:00	15:00:00
70	4	F	FLX	NP	C	5	00:39:00	00:44:00
71	1	M	FLX	P	C	22	00:15:00	00:37:00
71	2	M	FLX	P	C	69	00:11:00	01:20:00
71	3	M	FLX	P	C	887	00:13:00	15:00:00
71	4	M	FLX	P	C	27	00:22:00	00:49:00
72	1	M	FLX	P	C	829	00:29:00	14:18:00
72	2	M	FLX	P	C	261	00:17:00	04:38:00
72	3	M	FLX	P	C	46	00:18:00	01:04:00
72	4	M	FLX	P	C	47	00:10:00	00:57:00
73	1	F	FLX	NP	C	136	00:30:00	02:46:00
73	2	F	FLX	NP	C	133	00:18:00	02:31:00
73	3	F	FLX	NP	C	17	00:19:00	00:36:00
73	4	F	FLX	NP	C	27	00:19:00	00:46:00
74	2	M	FLX	P	C	52	00:13:00	01:05:00
74	3	M	FLX	P	C	10	00:24:00	00:34:00
74	4	M	FLX	P	C	3	00:07:00	00:10:00
75	2	M	FLX	NP	C	28	00:15:00	00:43:00
75	3	M	FLX	NP	C	7	00:12:00	00:19:00
76	1	F	FLX	NP	C	34	00:33:00	01:07:00
76	2	F	FLX	NP	C	16	00:12:00	00:28:00
76	3	F	FLX	NP	C	3	00:28:00	00:31:00
76	4	F	FLX	NP	C	52	00:20:00	01:12:00
77	2	F	FLX	NP	C	850	00:24:00	14:34:00
77	3	F	FLX	NP	C	252	00:22:00	04:34:00
77	4	F	FLX	NP	C	80	00:23:00	01:43:00
78	1	F	FLX	P	C	83	00:27:00	01:50:00
79	1	M	FLX	NP	C	2	00:25:00	00:27:00
79	2	M	FLX	NP	C	58	00:20:00	01:18:00
79	3	M	FLX	NP	C	3	00:29:00	00:32:00
79	4	M	FLX	NP	C	68	00:33:00	01:41:00
80	2	M	FLX	NP	C	65	00:11:00	01:16:00
80	3	M	FLX	NP	C	28	00:14:00	00:42:00
80	4	M	FLX	NP	C	5	00:21:00	00:26:00
