## Supplementary material for "The combined impact of climate change, pesticides and pharmaceuticals on life history and behaviour in killifish (*Nothobranchius furzeri*)": Growth

### Sheet: Sheet1
Trial	ID2	ID4	ID5	ID6	ID8	ID10	ID11	ID14	ID15	ID16	ID17	ID22	ID24	ID25	ID26	ID27	ID28	ID29	ID33	ID42	ID43	ID44	ID49	ID50	ID57	ID58	ID59	ID60	ID61	ID64	ID65	ID67	ID68	ID69	ID71	ID72	ID74	ID75	ID79	ID80
1	4.753	7.155	7.791	9.467	9.987	9.884	7.891	6.59	8.711	8.811	8.813	7.873	9.587	6.697	8.1	8.644	8.575	9.18	8.771	8.551	9.474	10.415	7.105	8.245	11.024	9.379	8.91	10.222	9.096	8.709	7.883	10.121	10.463	9.778	6.14	7.038	6.1	7.067	8.008	9.065
2	9.742	13.592	13.542	14.244	16.017	11.836	13.276	11.082	13.085	11.965	11.917	13.571	13.85	11.816	12.951	12.143	14.095	13.13	14.692	14.646	11.579	14.192	10.974	14.091	12.239	15.787	14.756	14.118	10.981	16.498	13.068	15.328	12.155	12.622	7.72	11.566	13.347	11.933	11.391	11.538
3	17.882	18.917	15.171	15.389	20.478	20.13	16.163	13.396	17.135	17.33	15.264	14.686	14.269	15.858	15.66	15.745	16.387	15.06	15.648	18.057	14.299	15.204	14.838	15.633	18.024	16.239	16.028	20.726	16.748	16.656	14.05	15.494	15.669	17.185	8.768	14.794	17.25	14.752	15.555	17.833
4	22.92	19.026	21.651	17.025	21.424	20.308	16.861	19.709	18.396	18.211	21.115	15.595	21.331	16.8	19.373	19.095	18.796	16.125	17.594	20.87	20.347	19.81	20.674	20.454	18.076	17.89	20.331	23.952	17.854	22.442	15.719	18.381	19.85	17.302	18.715	19.705	16.765	16.75	18.187	17.441
5	23.93	21.56	23.417	23.31	24.416	24.23	21.938	25.684	22.671	24.549	21.303	20.551	23.767	24.893	23.348	23.136	19.65	19.919	20.983	21.947	25.663	23.623	24.826	23.05	22.267	23.63	23.953	25.11	19.723	25.257	21.828	25.234	23.455	23.33	23.155	24.013	22.353	25.1	25.143	21.461
6			24.994	24.407	24.805	25.192	25.798	26.136	22.709		23.191	24.685	24.876	25.673	24.681	23.542	23.677	24.987	23.384	24.985	26.681	25.85	26.781	23.524	26.088	24.503	24.98	25.169	21.359	26.23	22.395	25.612	23.762	26.844	24.094	24.258	23.807	25.429	25.393	24.147
7			26.103	24.711	25.241	25.911	28.296	26.847	24.13		23.746	27.364	25.216	27.934	25.081	25.48	24.954	25.276	24.202	26.681	27.72	26.045	26.793	24.663		24.996	26.527	25.788		26.995	22.78	27.211	24.319	26.957	24.325	25.205	23.869	26.763	27.382	25.245
8			28.044	24.721	25.975	26.666	28.315	27.625	25.025		26.013	27.646	28.253	28.354	28.246	26.085	25.051	25.503	24.359	28.302	28.254	26.09	29.102	24.782		26.371	27.972	27.16	23.768	28.298	23.136	27.57	25.196	27.055	26.173	25.553	25.227	27.298	28.227	25.419
