## Supplementary material for "The combined impact of climate change, pesticides and pharmaceuticals on life history and behaviour in killifish (*Nothobranchius furzeri*)": Open field and feeding

### Sheet: Sheet1
ID	Trial	Sex	Fluoxetine	Pesticide	Temperature	BodySize	Time	MeanVelocity	TotalDistanceCentre	MinimumAcceleration	MaximumAcceleration	CumulativeMovement	NoCumulativeMovement	FrequencyInZone	CumulativeInZone	LatencyToZone	MeanDistance	TotalDistance
1	1	F	NF	NP	V		60	2.00381	1733.16	-47.7657	44.5788	398.43	496.994	4	899.781	12.7062	8.26875	40020.7
1	2	F	NF	NP	V		900	0.167849	151.167	-11.7044	20.3532	11.7176	889.513	2	25.6966	453.904	7.9396	34791.3
1	3	F	NF	NP	V		157	2.57424	2242.45	-38.0656	43.8236	571.636	324.972	22	36.2205	106.84	6.85008	29907.4
1	4	F	NF	NP	V	23.136	108	1.17805	1024	-29.2674	18.5581	222.367	666.495	20	80.9344	16.7939	6.69419	29032.7
2	1	M	NF	P	V		10	0.598779	534.49	-28.884	35.5247	96.1353	803.893	3	91.4458	151.869	6.88738	34223.4
2	2	M	NF	P	V		14	1.99752	1786.76	-15.1382	16.1381	498.615	399.34	4	8.76551	16.3079	8.19794	36030
2	3	M	NF	P	V		9	1.79658	1615.58	-14.4084	20.462	440.402	459.808	28	41.8881	2.88221	7.01411	32840.1
2	4	M	NF	P	V
3	1	F	NF	P	V		105	2.05654	1569.92	-497.718	516.339	319.554	545.036	14	19.2172	138.547	7.63776	33995.7
3	2	F	NF	P	V		82	1.47835	1329.6	-15.3345	19.744	309.851	590.551	9	6.52317	270.304	7.66551	33835.5
3	3	F	NF	P	V		900
3	4	F	NF	P	V	20.934	58	0.812713	729.305	-145.751	85.6188	107.652	792.359	12	83.6842	52.6073	6.78268	30006.6
4	1	M	NF	NP	V		25	2.58248	2161.42	-358.713	321.372	496.901	393.495	13	43.0099	47.4024	7.29261	34421.1
4	2	M	NF	NP	V		900	0.237715	213.894	-8.96459	18.5763	8.83962	891.568	1	17.4737	388.121	8.17748	35801
4	3	M	NF	NP	V
4	4	M	NF	NP	V
5	1	M	NF	P	V		48	0.94613	850.861	-11.3831	14.7263	151.327	749.062	9	97.5782	107.679	6.89227	34378.6
5	2	M	NF	P	V		53	2.02043	1817.96	-21.3057	28.1167	456.01	444.187	3	5.70777	584.843	7.83941	34611
5	3	M	NF	P	V		21	1.91278	1720.07	-18.0091	17.1405	422.916	477.294	11	35.5472	2.88221	6.96009	32587.2
5	4	M	NF	P	V	28.044	208	1.04348	885.1	-44.4603	50.8948	190.118	688.567	3	3.45299	297.363	7.1179	30244
6	1	M	NF	NP	V		34	2.36437	2124.99	-19.3195	19.21	495.086	405.282	1	0.358499	153.079	8.02512	40270.1
6	2	M	NF	NP	V		14	1.89494	1704.89	-11.5839	17.211	449.547	450.776	25	38.9129	83.97	7.40561	32540.3
6	3	M	NF	NP	V		51	1.23344	1107.66	-28.7466	26.7596	231.487	668.763	7	64.1446	29.543	6.75624	30011.2
6	4	M	NF	NP	V	24.721	136	1.68485	1516	-13.712	14.629	359.551	540.844	7	56.4517	79.9227	6.94303	30882.6
8	1	M	NF	NP	V		60	2.3531	2035.76	-82.0162	66.6053	424.974	465.056	3	9.7001	595.55	7.65512	36706.3
8	2	M	NF	NP	V		900	0.225589	202.241	-37.4896	34.3788	36.5919	863.61	2	2.2613	432.73	8.21795	35896
8	3	M	NF	NP	V		900	0.349661	309.264	-46.5675	44.2136	46.5403	848.449	1	8.49866	472.89	7.89793	34743
8	4	M	NF	NP	V	25.975	108	1.52785	1362.07	-62.0497	60.1314	309.979	589.405	6	21.65	45.5256	7.60508	33660.1
9	1	F	NF	NP	V		127	0.466141	419.456	-18.0355	31.8287	55.5528	844.836	4	31.2034	401.496	7.23746	36114.9
9	2	F	NF	NP	V		116	1.65634	1490.36	-12.2368	30.8231	390.999	509.409	5	10.2786	83.668	7.55995	33097.5
9	3	F	NF	NP	V		900	0.0829004	74.5976	-9.97874	24.7518	8.90336	891.55	2	2.83289	660.265	7.43498	33070.8
9	4	F	NF	NP	V	18.64	900	1.37715	1238.03	-30.729	19.2139	280.033	620.362	2	7.2841	13.5565	7.59091	33749.2
10	1	M	NF	NP	V		22	0.32199	289.626	-9.79519	17.3699	32.8267	867.562	1	0.180366	213.373	7.23078	36074.4
10	2	M	NF	NP	V		98	0.095246	85.7015	-4.46683	6.59382	2.05572	898.352	4	186.66	560.391	6.23617	27301.9
10	3	M	NF	NP	V		126	1.99442	1717.18	-36.7808	46.6367	453.059	431.61	7	8.49866	31.5664	7.29093	31453.1
10	4	M	NF	NP	V	26.666	80	1.26364	1101.72	-38.5052	42.9707	234.305	649.701	3	20.8406	441.092	7.66847	33288.8
11	1	M	NF	NP	V		88	1.49113	1341.15	-20.2608	26.5929	310.031	590.294	1	900.507	12.7062	7.66279	37984.5
11	2	M	NF	NP	V		410	2.33879	2104.43	-12.5438	32.0029	528.938	371.47	2	1.02786	139.173	7.8076	34181.7
11	3	M	NF	NP	V		160	1.19477	1056.74	-27.7194	25.7666	226.429	667.752	2	4.85638	739.586	6.65658	29289
11	4	M	NF	NP	V	28.315	195	2.48632	2219.05	-27.202	23.0259	527.895	372.298	3	3.03504	66.5685	6.94981	30780.7
12	1	F	NF	P	V		47	2.30523	2070.19	-22.0487	26.5441	472.322	428.047	0	0	-	7.95162	39885.3
12	2	F	NF	P	V		900	0.727983	655.032	-10.8629	21.2309	137.598	762.803	7	32.0043	103.555	7.77639	34332.8
12	3	F	NF	P	V		117	2.04118	1836.32	-23.1245	37.0193	448.28	451.93	7	8.83878	58.7971	7.14985	33482.7
12	4	F	NF	P	V	20.544	69	2.80724	2504.31	-14.625	16.4696	578.477	320.519	9	8.53091	64.7943	7.26857	32047.1
13	1	F	NF	NP	V		2	2.89625	2604.06	-20.3501	28.4285	606.042	294.327	5	8.06621	20.6137	8.0098	40201.2
13	2	F	NF	NP	V		74	2.02654	1820.54	-17.2608	22.4876	461.922	437.664	1	1.85015	313.293	7.74917	33879.4
13	3	F	NF	NP	V		205	0.990269	889.487	-19.8842	38.4572	162.284	737.967	3	22.2584	3.84463	6.93362	30813
13	4	F	NF	NP	V	23.829	182	2.10914	1897.78	-12.4428	18.7292	494.914	405.481	1	0.404672	108.857	7.74825	34464.2
14	1	M	NF	NP	V		34	2.37417	2113.95	-48.6347	39.2713	509.713	390.2	0	0	-	8.14618	39834.8
14	2	M	NF	NP	V		70	1.41941	1277.17	-16.9904	28.1178	326.244	574.164	0	0	-	7.85457	34387.3
14	3	M	NF	NP	V		68	0.213641	189.045	-19.9425	22.6959	9.30805	885.884	4	37.4346	135.169	6.87407	30245.9
14	4	M	NF	NP	V	27.625	81	1.59412	1383.08	-81.5799	80.8336	296.22	589.607	31	192.219	4.85606	6.03109	26144.8
15	1	M	NF	P	V		154	1.64381	1475.19	-19.5879	22.4872	291.154	608.809	1	900.507	12.7062	7.74423	38341.7
15	2	M	NF	P	V		115	1.27887	1143.93	-16.0056	14.261	294.358	604.209	7	89.0821	4.89238	7.24397	31844.5
15	3	M	NF	P	V		35	0.778061	699.97	-10.5745	10.1829	125.088	775.122	20	68.5966	255.94	6.56973	30766
15	4	M	NF	P	V	25.025	195	0.947079	851.228	-20.3284	19.1982	176.712	723.706	5	16.4525	236.022	7.21797	31961.2
16	1	M	NF	P	V		42	2.24681	2021.87	-17.6826	33.6439	498.412	402.008	0	0	-	8.1812	41323.2
16	2	M	NF	P	V		900	0.447082	402.279	-4.97546	7.21936	46.8853	853.516	25	141.267	29.1504	6.48185	28617.4
16	3	M	NF	P	V		13	1.01994	917.572	-12.779	12.9847	158.714	741.496	12	30.3593	2.88221	6.43618	30140.6
16	4	M	NF	P	V
17	1	M	NF	P	V		36	2.5597	2303.17	-22.511	26.0983	561.796	338.53	1	900.507	12.7062	7.83206	38831.4
17	2	M	NF	P	V		900	1.8121	1598.74	-37.335	52.4221	417.687	474.153	2	0.611548	276.827	7.99756	34837.4
17	3	M	NF	P	V		120	0.546048	491.243	-12.1143	12.1576	65.1379	835.072	8	18.6383	45.7311	7.37557	34539.8
17	4	M	NF	P	V	26.013	138	1.00947	889.263	-41.6125	33.0778	174.884	717.206	9	103.793	79.825	6.59191	28786.9
18	1	F	NF	P	V		22	2.24536	2020.45	-19.5328	28.4619	484.69	415.5	2	4.12273	8.78321	7.96108	39972.6
18	2	F	NF	P	V			0.798715	718.35	-7.9768	13.0324	168.176	732.226	9	24.4619	109.467	7.78974	34383.9
18	3	F	NF	P	V		72	0.195576	175.947	-6.13116	5.93283	15.3718	884.838	2	6.72516	12.4896	7.86305	36822.7
18	4	F	NF	P	V	22.699	71	2.52464	2268.11	-24.9341	23.3152	593.508	306.91	7	3.04675	4.87481	7.11354	31491.6
21	1	F	NF	NP	C		320	1.26727	1129.2	-20.5032	22.8853	223.095	676.397	3	13.5546	30.6645	7.67976	30918.7
21	2	F	NF	NP	C		99	1.4077	1266.52	-9.13061	12.6219	278.535	621.788	19	43.2138	7.98739	7.13163	31336.4
21	3	F	NF	NP	C		28	1.32807	1195.12	-7.07962	14.3385	252.604	647.896	19	69.2067	31.143	6.5601	29008.8
21	4	F	NF	NP	C	21.902	18	2.23072	1995.77	-37.1819	39.9979	434.62	465.549	3	84.8487	546.531	7.28832	32134.2
22	1	M	NF	P	C		75	2.0579	1841.75	-10.8827	13.508	443.155	455.582	2	2.88484	117.613	7.87069	31805.5
22	2	M	NF	P	C		900	1.41847	1276.57	-19.4991	20.0948	300.604	599.972	6	24.2954	12.5595	8.29599	36270.1
22	3	M	NF	P	C		89	1.09859	974.016	-46.8894	48.1533	216.584	679.672	12	93.4284	13.5124	7.22999	33373.6
22	4	M	NF	P	C	27.646	900	1.54185	1360.02	-28.9107	25.6261	296.538	597.967	14	50.7477	15.4893	7.02744	30653.7
24	1	M	NF	P	C		28	1.78369	1604.48	-17.2294	30.3827	352.47	547.95	0	0	-	7.43187	37531
24	2	M	NF	P	C		139	1.06103	954.552	-22.0455	29.1604	189.493	710.75	3	10.7599	13.5495	7.63443	34477.1
24	3	M	NF	P	C		122	0.926737	695.352	-44.8204	38.7622	144.775	642.416	3	7.72135	166.974	7.46277	29582.4
24	4	M	NF	P	C	28.253	59	0.341147	306.966	-3.10096	3.38998	0	900.415	8	65.8293	197.488	6.76145	29858.6
25	1	M	NF	NP	C			1.63633	1468.45	-26.1022	17.8555	324.655	575.636	2	2.44102	27.9607	8.23867	33358.4
25	2	M	NF	NP	C		204	1.55133	1390.34	-28.9322	27.5484	350.421	548.672	5	12.9027	9.83063	7.35286	32227.6
25	3	M	NF	NP	C		185	0.584584	526.062	-11.4631	14.34	64.3215	836.179	8	247.312	62.4895	5.74162	25389.5
25	4	M	NF	NP	C	28.354	98	0.442146	395.847	-30.6423	35.6382	20.9578	879.211	9	74.268	31.9454	6.47762	28572.8
26	1	M	NF	NP	C			1.53898	1383.53	-13.5713	24.1397	328.236	571.828	6	18.8887	333.581	7.64239	38571.1
26	2	M	NF	NP	C		900	1.01601	913.739	-21.3535	27.763	210.834	689.742	2	16.2655	4.73554	8.46261	36981.6
26	3	M	NF	NP	C		358	0.767585	690.742	-10.1013	20.3015	123.351	777.15	1	1.22129	93.6325	7.75924	34311.3
26	4	M	NF	NP	C	28.246	80	1.64694	1457.39	-55.6998	40.7018	329.831	566.472	4	10.5806	5.29032	7.77148	34000.2
27	1	M	NF	NP	C		119	2.50069	2237.17	-23.7484	23.1593	567.329	333.046	1	2.87872	15.2794	7.75938	31433.2
27	2	M	NF	NP	C		900	1.45561	1239.57	-31.9884	48.1051	273.21	610.728	29	65.7424	14.9508	7.50879	31792.2
27	3	M	NF	NP	C		163	1.76266	1586.2	-17.7011	19.8483	386.743	513.758	1	3.25678	838.622	7.6934	34020.2
27	4	M	NF	NP	C	26.085	66	1.55672	1400.68	-14.4293	23.1567	323.32	577.052	13	46.5955	13.0223	7.18128	31762.8
28	1	M	NF	P	C			1.02786	900.876	-14.7308	12.0586	117.363	776.812	32	170.066	34.7661	6.35994	25427
28	2	M	NF	P	C		99	1.43797	1294.12	-12.0721	19.1109	275.073	625.503	37	99.6522	53.944	6.81802	29808.4
28	3	M	NF	P	C		115	0.932282	830.164	-79.5754	38.0662	110.029	787.192	21	75.8623	11.0029	6.58186	30480.6
28	4	M	NF	P	C	25.051	228	0.307494	274.929	-39.0387	39.18	48.302	850.279	6	8.76366	3.87231	8.08799	35562.9
29	1	M	NF	P	C		309	1.9423	1740.18	-22.1585	22.9255	373.529	526.407	0	0	-	8.47368	34233.7
29	2	M	NF	P	C		18	1.39915	1258.74	-6.93005	7.82367	312.833	587.41	13	26.8997	19.5272	7.277	32862.9
29	3	M	NF	P	C		129	1.47767	1320.09	-30.4252	17.8588	321.208	578.908	49	116.399	14.4775	6.33743	29431
29	4	M	NF	P	C	25.503	30	1.70623	1526.58	-36.5432	36.4817	324.867	574.733	10	35.8699	17.3235	7.32108	32220.1
31	1	F	NF	P	C		30	2.82456	2539.77	-33.0386	30.5624	537.615	362.805	0	0	-	8.42151	42520.2
31	2	F	NF	P	C		315	1.43543	1290.65	-19.5248	29.9649	309.869	590.089	10	43.6493	52.7086	7.43286	32474.2
31	3	F	NF	P	C		135	1.09478	984.583	-8.46051	14.7402	226.043	673.881	12	38.4137	19.1103	7.01531	32691.4
31	4	F	NF	P	C	24.009	10	1.07956	971.313	-9.78427	18.3255	189.951	710.385	9	50.03	16.88	7.10988	31461.2
32	1	F	NF	P	C		12	1.95765	1758.98	-23.5469	18.7282	418.523	481.99	0	0	-	8.02787	32536.9
32	2	F	NF	P	C		900	1.47547	1327.86	-20.5327	32.0121	314.399	586.177	5	46.5318	4.94143	7.82367	34205.1
32	3	F	NF	P	C		176	0.735558	661.236	-10.7791	24.0868	118.33	781.98	0	0	-	6.83433	31848
32	4	F	NF	P	C	22.224	273	1.75887	1560.02	-27.7245	34.135	358.114	540.427	8	31.5385	11.3945	7.54975	33098.1
33	1	M	NF	NP	C			1.77379	1596.14	-12.982	12.9007	363.711	536.801	1	0.443821	41.4973	7.95691	32273.2
33	2	M	NF	NP	C		29	0.817235	735.273	-11.0596	14.6439	131.485	768.838	12	36.0457	161.386	7.61285	33450.9
33	3	M	NF	NP	C		159	2.20324	1982.68	-19.0879	25.8451	471.419	429.081	4	27.8862	18.3194	7.8027	34503.5
33	4	M	NF	NP	C	24.359	53	0.54031	486.15	-36.6543	43.2807	61.8561	838.516	5	82.2035	3.86601	6.50723	28781.5
34	1	F	NF	NP	C			1.31136	1175.18	-30.8174	16.4471	235.225	663.812	8	38.0966	59.3599	7.24089	29347.3
34	2	F	NF	NP	C		98	1.86499	1677.95	-17.0301	22.105	447.089	453.233	3	45.6715	14.746	7.36892	32379
34	3	F	NF	NP	C		155	2.04932	1844.16	-9.59363	20.2228	473.659	426.842	12	23.4081	12.4165	7.3311	32418.1
34	4	F	NF	NP	C	21.179	7	2.30752	2076.22	-13.9369	13.9285	448.05	452.323	12	49.2407	3.86601	7.08698	31345.7
35	1	F	NF	P	C		100	1.95093	1749.65	-14.3535	17.5863	380.64	519.519	2	6.8884	43.3303	8.26581	33410.4
35	2	F	NF	P	C			1.13473	1021.21	-9.23963	16.1999	217.011	683.565	6	8.23572	39.3256	7.96395	34818.4
35	3	F	NF	P	C		900	2.02028	1817.71	-10.105	16.7953	451.506	448.804	5	21.0407	20.2685	7.96754	37144.7
35	4	F	NF	P	C	24.922	166	1.74914	1450.54	-30.0422	24.9882	361.552	526.431	8	31.9975	3.87231	8.10387	34093
36	1	F	NF	NP	C		3	1.50344	1324.67	-39.131	24.2449	302.115	596.478	6	23.4782	81.952	7.89037	31671.9
36	2	F	NF	NP	C		900	1.81086	1629.24	-16.0898	17.0583	430.91	469.413	0	0	-	7.84274	34461
36	3	F	NF	NP	C		36	2.02722	1824.27	-11.233	10.6723	456.968	443.533	6	14.8591	2.84969	7.17883	31744.8
36	4	F	NF	NP	C	21.06	23	1.95926	1762.87	-17.3415	24.7165	429.534	470.432	9	26.8586	3.86601	7.01498	31027.3
37	1	F	NF	P	C		59	2.55977	2303.06	-13.5603	16.5478	546.85	353.531	2	3.77751	35.1086	7.76565	31450.9
37	2	F	NF	P	C		207	1.92404	1730.77	-23.8623	21.6824	448.641	451.935	6	11.9418	21.6188	8.05096	35190.7
37	3	F	NF	P	C		280	0.385552	346.855	-7.6087	23.9196	58.2206	841.989	12	41.696	31.32	5.97037	27959.3
37	4	F	NF	P	C	19.007	27	2.14136	1926.8	-10.1079	21.4668	444.297	456.118	4	13.0436	56.6581	8.18462	36143.3
38	1	F	NF	NP	C			1.67169	1502.56	-15.676	18.1693	351.647	548.728	1	3.10016	699.308	7.57458	30767.9
38	2	F	NF	NP	C		176	1.96436	1767.35	-16.8322	18.747	463.678	436.644	10	24.3718	32.3592	7.44266	32703
38	3	F	NF	NP	C		164	0.748917	673.943	-8.74795	8.97833	108.288	792.213	5	22.7975	177.088	6.44113	28482.7
38	4	F	NF	NP	C	22.763	26
39	1	F	NF	NP	C			2.46036	2201.05	-36.5276	41.3324	540.44	359.703	2	4.87282	32.3378	8.40535	34033.2
39	2	F	NF	NP	C
39	3	F	NF	NP	C
39	4	F	NF	NP	C
40	1	F	NF	P	C		9	1.66713	1499.55	-22.632	25.1258	336.889	563.697	2	6.86625	103.215	7.77726	31599
40	2	F	NF	P	C		478	1.99096	1789.32	-21.8614	15.6172	424.963	475.613	14	30.2663	8.23572	8.16521	35673.8
40	3	F	NF	P	C		900	1.35618	1219.67	-19.4922	32.71	271.212	629.097	9	9.84473	20.6546	7.69503	35866.6
40	4	F	NF	P	C	20.867	273	1.27893	1137.75	-17.6553	26.687	230.097	667.872	6	39.7422	63.9951	7.0619	30952.3
41	1	F	FLX	P	V		236	3.82369	2956.02	-65.1856	60.1715	624.833	246.895	0	0	-	8.26002	37170.1
41	2	F	FLX	P	V		112	3.37512	2949.36	-32.9168	27.9255	667.22	229.794	2	0.399294	512.095	8.02405	35530.5
41	3	F	FLX	P	V		87	1.33234	1185.03	-29.153	33.3835	290.54	607.812	22	19.8943	3.73018	7.71322	33251.7
41	4	F	FLX	P	V	23.375	5	3.29379	2810.18	-77.0994	101.408	647.604	247.523	2	2.86044	211.1	7.57106	34690.6
42	1	M	FLX	P	V		15	3.5686	3210.96	-15.9109	21.8044	691.217	209.108	1	900.507	12.7062	7.26643	36027
42	2	M	FLX	P	V		56	2.44725	2201.08	-17.5296	13.2093	526.07	374.338	56	54.304	30.3463	6.95779	31358.8
42	3	M	FLX	P	V		900	1.51595	1356.52	-22.1644	19.8994	312.506	586.26	73	272.303	24.2462	5.69324	24623.3
42	4	M	FLX	P	V	28.302	132	2.56825	2181.37	-63.9149	58.7656	513.163	380.629	9	11.0604	108.315	7.0526	32195.1
43	1	M	FLX	P	V		83	3.47491	2877.18	-50.282	61.1226	651.737	234.816	4	4.75854	315.894	7.8988	36990.1
43	2	M	FLX	P	V		9	1.09432	984.704	-13.4517	17.9854	237.048	663.379	5	13.4777	183.732	7.66903	34825.1
43	3	M	FLX	P	V		80	2.72761	2213.51	-48.2712	46.6141	592.684	283.287	14	12.4339	45.1766	7.72449	31261
43	4	M	FLX	P	V	28.254	5	2.73444	2417.95	-70.3232	71.4431	544.818	354.695	2	0.762784	104.501	7.32989	34259.9
44	1	M	FLX	NP	V		16	2.7288	2429.35	-56.5268	44.2326	524.25	374.923	4	3.38571	506.787	8.14567	40875
44	2	M	FLX	NP	V		37	1.11903	1006.96	-17.4579	25.4384	232.437	668.008	13	31.8759	211.252	7.97482	36253.5
44	3	M	FLX	NP	V		103	2.99115	2622.58	-53.6778	59.693	621.482	273.915	2	2.06885	393.288	7.79699	33371.1
44	4	M	FLX	NP	V	26.09	3	2.59002	2329.49	-21.6385	35.2047	523.958	376.497	9	26.9823	10.4582	6.72608	28935.6
45	1	F	FLX	NP	V		56	2.45133	2074.08	-51.6461	46.9909	468.716	412.712	0	0	-	8.38639	39525.1
45	2	F	FLX	NP	V		900	1.08605	977.28	-11.2124	6.25008	233.031	666.424	13	25.7383	13.2651	7.36306	33472.5
45	3	F	FLX	NP	V		188	3.3715	3026.5	-22.4351	22.8216	696.374	203.988	16	16.9645	206.678	7.69149	33419.5
45	4	F	FLX	NP	V	21.618	34	2.98168	2680.51	-26.0431	18.5335	667.655	232.591	13	18.1974	5.85662	7.13885	30697.1
46	1	F	FLX	P	V		109	3.21517	2893.29	-18.4379	23.4947	613.17	287.251	1	0.890976	98.1856	8.00294	40422.9
46	2	F	FLX	P	V		283	0.581975	522.527	-13.0486	17.4372	52.7215	847.507	2	8.12624	24.1805	8.07579	36615.6
46	3	F	FLX	P	V		41
46	4	F	FLX	P	V	20.032	64	1.30026	1169.6	-25.6745	17.2357	246.951	653.515	4	36.6136	13.158	7.21227	34034.7
47	1	F	FLX	NP	V		204	0.958609	860.868	-121.805	82.0716	165.089	734.922	0	0	-	8.18717	41075
47	2	F	FLX	NP	V		30	1.14389	1029.24	-15.5112	20.1194	244.778	655.592	33	83.1172	14.118	6.79806	30768
47	3	F	FLX	NP	V		25	1.35882	1167.49	-34.6942	58.9931	255.296	632.653	6	32.274	331.016	7.3408	30934.1
47	4	F	FLX	NP	V	22.045	900	1.45852	1310.19	-22.6864	29.8405	268.454	631.883	32	167.987	31.1162	6.38198	28214.7
48	1	F	FLX	NP	V		9	2.94886	2653.32	-25.3245	27.4911	594.832	305.493	1	900.507	12.7062	7.78934	38619.5
48	2	F	FLX	NP	V		127	1.86598	1679.11	-7.83545	11.1612	432.998	467.447	5	8.90941	56.6243	8.10409	36841.2
48	3	F	FLX	NP	V		138	0.680337	609.453	-11.9128	9.50987	119.372	780.783	4	37.8599	149.991	6.94351	30127.9
48	4	F	FLX	NP	V	20.528	40	0.832662	748.556	-10.7523	25.6873	96.6342	803.612	16	124.453	51.6638	6.10424	26248.2
49	1	M	FLX	P	V		11	2.56435	2297.35	-38.5706	28.6674	512.421	387.968	6	8.47722	55.3725	7.36222	36649.1
49	2	M	FLX	P	V		87	0.680958	612.748	-5.08178	5.51087	120.506	779.921	20	109.209	119.317	6.52933	29649.7
49	3	M	FLX	P	V		46	2.20231	1966.58	-76.0672	83.7876	485.338	413.843	9	10.7761	37.9235	7.5018	32430.3
49	4	M	FLX	P	V	29.102	39	2.78465	2332.25	-127.144	170.197	550.539	339.82	12	6.67436	10.8697	7.00909	31688.1
50	1	M	FLX	P	V		64	1.5643	1407.04	-26.9889	57.8073	319.601	581.843	6	23.8401	9.50021	8.14443	40901.3
50	2	M	FLX	P	V		31	2.83276	2547.81	-23.9671	32.485	596.146	304.262	0	0	-	8.4007	37862
50	3	M	FLX	P	V		11	2.40027	2152.31	-21.525	30.3237	575.899	323.697	4	7.46036	19.8943	7.72806	33485.7
50	4	M	FLX	P	V	24.782	6	2.48679	2237.43	-12.8674	22.985	529.586	370.547	68	114.5	9.96533	6.23829	27604.4
51	1	F	FLX	P	V		17	1.02607	832.292	-66.7164	81.2124	166.183	709.023	4	13.7266	503.856	7.88984	36245.9
51	2	F	FLX	P	V		133	2.60777	2346.5	-15.9645	18.0461	548.63	351.778	3	3.99294	87.4454	8.11257	36571.5
51	3	F	FLX	P	V		139	2.40399	2162.12	-38.5954	25.3884	558.284	342.141	12	12.2267	22.5883	7.83077	34001.2
51	4	F	FLX	P	V	24.132	38	2.09958	1887.8	-19.5154	34.2965	457.289	443.178	11	191.268	3.81392	6.20544	29277.2
52	1	F	FLX	P	V		27	1.28936	1127.21	-57.9734	32.7325	249.086	643.728	0	0	-	7.38298	36124.9
52	2	F	FLX	P	V		59	2.28828	2058.16	-20.5524	19.8151	517.106	383.321	3	0.991005	814.804	7.87072	35733.1
52	3	F	FLX	P	V		10
52	4	F	FLX	P	V	22.498	256	3.25433	2924.83	-37.4454	29.3358	638.069	262.398	11	7.43714	20.9766	7.17119	33826.5
53	1	F	FLX	NP	V		27	2.58696	2326.12	-38.8266	26.7098	510.529	389.891	0	0	-	7.62113	38479.1
53	2	F	FLX	NP	V		26	2.43498	2178.59	-13.0411	14.299	557.531	341.924	3	4.94968	434.779	7.75162	35114.8
53	3	F	FLX	NP	V		27	0.985213	886.497	-31.9544	34.7129	179.463	720.961	13	41.8609	6.00974	7.55997	32832.9
53	4	F	FLX	NP	V	18.878	9	2.28352	2054.77	-19.6049	23.5607	473.759	426.697	1	16.1057	5.85662	7.14707	30753.8
54	1	F	FLX	NP	V		19	1.63922	1472.86	-31.4461	39.333	310.939	589.386	1	900.507	12.7062	7.91658	39218.7
54	2	F	FLX	NP	V		36	2.27548	2044.89	-13.9371	15.4363	515.162	385.085	4	4.35571	273.618	7.50685	34103.6
54	3	F	FLX	NP	V		24	3.01205	2639.65	-41.234	45.3127	618.378	279.294	2	0.827539	53.9969	7.6867	32914.4
54	4	F	FLX	NP	V	21.296	1	0.930775	837.537	-14.1319	17.2204	88.8951	811.56	16	69.2336	21.544	6.72547	28939.7
56	1	F	FLX	NP	V		11	2.83083	2537.12	-20.4549	33.9041	549.399	349.177	2	3.76423	92.4926	8.21244	41119.7
56	2	F	FLX	NP	V		8	1.37652	1238.66	-6.0541	14.2755	321.927	578.518	11	28.5101	28.5101	6.88072	31279.8
56	3	F	FLX	NP	V		20	1.16645	1048.78	-9.81049	12.6744	224.056	676.306	5	19.2403	35.9979	7.18438	31237.7
56	4	F	FLX	NP	V	21.296	4	2.56995	2312.51	-14.6537	18.7495	553.869	346.586	9	19.8707	12.3407	7.15695	30796.4
57	1	F	FLX	NP	V		9	1.36113	1217.45	-26.2887	31.1211	254.497	645.712	2	7.75575	190.467	7.83306	38938.1
57	2	F	FLX	NP	V		142	1.9834	1784.61	-15.2958	28.7365	456.946	443.424	19	22.2706	4.57343	7.49028	33901
57	3	F	FLX	NP	V		155
57	4	F	FLX	NP	V
58	1	M	FLX	P	V		45	1.8839	1693.87	-26.9242	44.3458	372.276	528.113	12	34.45	12.806	7.42205	37021.2
58	2	M	FLX	P	V		179	2.10786	1896.67	-14.8508	22.0033	469.57	430.838	5	25.7545	11.5795	7.32316	33012.8
58	3	M	FLX	P	V		73	2.45348	2178.66	-60.9817	50.2656	547.715	347.736	4	2.69402	357.89	8.28926	35635.5
58	4	M	FLX	P	V	26.371	113	1.98023	1776.71	-39.5282	30.5037	441.652	458.815	1	2.86044	695.087	7.32001	34491.9
59	1	M	FLX	NP	V		40	3.16103	2825.87	-45.9861	38.0672	569.782	330.361	1	900.507	12.7062	7.99746	39507.5
59	2	M	FLX	NP	V		77	2.54618	2291.18	-10.8413	15.1286	583.864	316.581	2	3.36578	107.111	7.81155	35511.3
59	3	M	FLX	NP	V		26	1.18735	988.474	-36.3322	38.4682	244.331	625.619	29	136.13	71.789	6.14567	25320.2
59	4	M	FLX	NP	V	27.972	5	2.65674	2334.48	-36.2363	31.9892	569.765	327.134	3	55.0104	52.2912	7.10042	30141.3
60	1	M	FLX	NP	V		8	2.65445	2354.3	-506.691	44.0217	508.53	392.914	1	0.179249	144.296	7.99958	39877.9
60	2	M	FLX	NP	V		113	3.18522	2866.22	-15.0181	20.7302	688.599	211.846	17	12.2752	72.4632	7.78618	35396
60	3	M	FLX	NP	V		35	1.12181	990.073	-37.1547	31.4871	214.953	682.306	14	47.5835	5.79277	7.36338	31655.2
60	4	M	FLX	NP	V	27.16	76
61	1	M	FLX	P	C			0.947804	852.95	-8.16151	10.7817	134.889	765.698	1	1.55044	764.147	8.15656	33148.3
61	2	M	FLX	P	C		900	0.733895	660.365	-7.74655	10.7092	52.9065	847.502	0	0	-	7.98173	35981.6
61	3	M	FLX	P	C		14	1.84932	1649.08	-87.18	89.0174	427.81	471.747	5	9.28229	31.1472	7.83343	34004.9
61	4	M	FLX	P	C	23.768	16	1.83541	1636.01	-19.9979	34.4922	418.425	480.805	2	4.79845	50.0958	7.50837	35011.5
62	1	F	FLX	P	C		64	1.82412	1632.03	-16.6719	21.3124	381.334	518.86	8	12.3224	25.0848	8.2885	33783.9
62	2	F	FLX	P	C		900	1.47552	1327.44	-11.8112	19.5495	324.191	576.052	5	11.9554	15.542	7.58174	34239.1
62	3	F	FLX	P	C		5
62	4	F	FLX	P	C	22.323	900	2.58645	2308.94	-17.8205	18.9633	520.92	377.542	10	69.8654	83.1092	6.9839	32579.9
63	1	F	FLX	NP	C		65	1.92349	1725.88	-21.4	13.5427	403.115	497.25	0	0	-	8.19102	33239.2
63	2	F	FLX	NP	C		30	2.03147	1827.86	-15.6994	16.1627	451.776	448.395	9	12.7261	6.95958	7.85169	35536.7
63	3	F	FLX	NP	C		3	1.61918	1443.98	-15.3236	13.9269	342.887	555.121	8	21.1199	71.6419	7.46796	32269.1
63	4	F	FLX	NP	C		3	1.62425	1458.13	-33.6558	15.6309	312.908	586.535	11	82.3742	14.3011	6.86256	32329.5
64	1	M	FLX	P	C		28	2.25228	2027.41	-16.1209	23.2376	441.08	460.19	0	0	-	8.10023	32830.2
64	2	M	FLX	P	C		74	1.47376	1325.86	-21.8698	20.4757	295.697	604.546	10	14.9443	11.5569	7.99857	36121.5
64	3	M	FLX	P	C		27	2.63514	2176.41	-51.5949	59.9189	554.05	321.373	11	22.2775	10.1074	7.76077	31935.6
64	4	M	FLX	P	C	28.298	12	2.22452	1984.13	-162.442	112.645	419.193	479.077	5	1.5355	39.1554	7.23995	33752.7
65	1	M	FLX	P	C		20	1.52087	1352.18	-20.0471	24.5704	314.888	584.602	0	0	-	7.3894	29831
65	2	M	FLX	P	C		18	1.03673	932.857	-13.4303	13.1217	170.299	730.109	8	66.4825	161.714	7.34299	33102.2
65	3	M	FLX	P	C		20	1.94608	1693.21	-31.0423	41.2193	431.73	465.352	3	5.3631	6.60074	8.21784	35164.1
65	4	M	FLX	P	C	23.136	145	1.7924	1611.78	-13.8504	22.1231	404.605	495.776	6	15.547	20.1535	7.23904	33929.4
66	1	F	FLX	NP	C			1.44371	1298.59	-8.80061	11.1868	290.376	610.21	0	0	-	7.77274	31580.6
66	2	F	FLX	NP	C		28	0.86956	782.458	-8.08182	8.79151	162.525	737.902	4	31.7122	262.22	6.88811	31278.9
66	3	F	FLX	NP	C		64	1.86817	1675.56	-14.5571	20.0437	343.658	556.17	10	38.9047	5.85662	6.65088	28565.5
66	4	F	FLX	NP	C	22.882	4	3.8194	3436.79	-19.1884	45.2325	708.571	191.825	30	26.6953	7.24588	7.04188	33237.7
67	1	M	FLX	P	C			1.71046	1530.18	-23.9661	29.8704	353.086	545.073	2	0.666619	645.732	8.28945	33431.4
67	2	M	FLX	P	C		59	0.198767	178.416	-9.68524	9.99875	22.9594	876.251	5	41.1273	111.004	5.65155	25437.6
67	3	M	FLX	P	C		206	0.14915	123.801	-54.4529	34.7021	17.5332	854.796	2	32.5911	37.1292	9.07371	37519.8
67	4	M	FLX	P	C	27.57	51	0.318625	285.509	-14.2294	21.3549	9.96533	888.744	9	185.274	18.507	6.31479	27867.2
68	1	M	FLX	P	C		50	0.897316	806.451	-13.0236	12.7169	126.711	773.802	8	30.1798	8.65451	7.32744	29698.1
68	2	M	FLX	P	C		303	1.22558	1102.58	-21.822	24.7672	273.58	626.663	3	9.16582	5.77845	7.75821	35036.1
68	3	M	FLX	P	C		115	0.614638	546.436	-27.0344	26.1598	100.455	796.833	12	35.8915	110.15	8.31172	35998
68	4	M	FLX	P	C	25.196	183	1.47286	1308.61	-43.9981	48.4076	308.252	590.209	6	32.8214	96.5448	6.92834	32251.4
69	1	M	FLX	NP	C		61	1.61367	1447.05	-18.0498	16.6142	310.231	590.282	5	17.309	59.472	7.72233	31260
69	2	M	FLX	NP	C		63	0.54193	487.646	-23.9421	40.7407	52.7215	847.706	3	72.938	266.382	7.96288	36159.4
69	3	M	FLX	NP	C		6
69	4	M	FLX	NP	C	27.055	2	0.772604	694.176	-465.869	467.146	107.353	793.042	6	27.4581	4.76702	7.44197	35096.3
70	1	F	FLX	NP	C			1.58549	1420.85	-34.8928	24.4073	317.841	582.081	0	0	-	7.48623	30349.2
70	2	F	FLX	NP	C		380	1.21291	1091.35	-10.4821	9.53302	251.937	648.434	6	6.76073	41.5586	7.54061	34128.8
70	3	F	FLX	NP	C		900	1.81425	1621.69	-10.2384	12.5639	391.96	503.771	6	22.3622	6.83289	7.69933	33261.1
70	4	F	FLX	NP	C	22.212	5	2.04949	1844.18	-24.0706	28.7012	431.13	469.266	7	37.7548	3.81362	7.39821	34919.5
71	1	M	FLX	P	C		22
71	2	M	FLX	P	C		69	1.6481	1482.71	-7.836	13.1753	371.017	529.227	1	2.7896	21.9183	7.99689	36113.9
71	3	M	FLX	P	C		887	3.04565	2694.5	-62.1274	85.135	650.379	247.734	0	0	-	8.01365	34619
71	4	M	FLX	P	C	26.173	27	2.01244	1796.9	-29.2873	31.0411	429.173	469.48	14	117.466	20.1535	6.33068	29538.9
72	1	M	FLX	P	C		829	1.95263	1737.14	-26.65	19.8706	414.973	483.765	2	6.21349	299.357	7.9471	32026.8
72	2	M	FLX	P	C		261	1.93212	1738.22	-10.6661	10.8381	424.617	475.626	8	20.125	11.7562	8.2341	37185.2
72	3	M	FLX	P	C		46	2.55737	2132.22	-72.394	124.021	530.328	359.947	5	1.44391	17.5332	8.40602	35011.1
72	4	M	FLX	P	C	25.553	47	2.26111	1910.44	-51.9365	49.4795	434.164	459.883	3	4.0307	23.2245	7.69204	34791.1
73	1	F	FLX	NP	C		136	1.97683	1777.7	-13.6138	19.3699	427.601	472.774	4	32.5517	585.93	7.3271	29770
73	2	F	FLX	NP	C		133	2.62572	2362.71	-20.7769	21.8666	604.909	295.518	2	4.36042	209.895	8.16268	37066.7
73	3	F	FLX	NP	C		17	1.74612	1570.2	-31.7733	46.3961	384.299	516.194	20	133.759	12.8376	6.26077	27203.1
73	4	F	FLX	NP	C	23.981	27	0.762589	686.121	-6.9361	15.0273	97.8229	802.514	15	124.058	3.8641	6.81793	30169.4
74	1	M	FLX	P	C			2.14803	1918.78	-17.115	18.3709	442.858	457.523	0	0	-	7.59978	30649.9
74	2	M	FLX	P	C		52	0.633126	569.589	-9.91276	25.6386	66.9504	833.293	1	0.597771	94.2486	8.16268	36862.6
74	3	M	FLX	P	C		10	1.55768	1378.16	-19.5467	31.2674	326.53	568.373	6	47.6232	6.83289	7.52776	32331.7
74	4	M	FLX	P	C	25.227	3	1.39965	1250.12	-59.2678	54.7157	288.164	611.393	11	22.69	15.883	7.61927	33098.1
75	1	M	FLX	NP	C			3.06013	2749.4	-30.2706	25.1591	565.592	335.72	0	0	-	8.15641	41181.7
75	2	M	FLX	NP	C		28	2.24664	2021.47	-10.3375	11.5037	512.026	388.344	17	32.014	84.9068	7.16921	32447.9
75	3	M	FLX	NP	C		7	2.30844	1917.65	-44.4052	43.6119	499.422	376.223	8	13.6658	15.3222	7.57342	31126.8
75	4	M	FLX	NP	C	27.298		2.18936	1964.48	-60.2307	78.9645	460.845	438.881	5	50.2334	23.1846	7.0652	31221.1
76	1	F	FLX	NP	C		34	1.29	1158.92	-13.6216	16.9863	225.869	673.842	3	9.52192	390.177	7.87128	31957.4
76	2	F	FLX	NP	C		16	1.8413	1656.76	-17.7683	20.5203	425.528	474.842	13	33.6048	2.78383	7.60607	34425.1
76	3	F	FLX	NP	C		3	0.705526	626.41	-28.9041	20.1371	74.1265	822.018	11	142.248	26.2963	6.48955	27963.5
76	4	F	FLX	NP	C	21.756	52	0.767946	691.016	-7.42829	11.7149	74.747	825.649	16	136.528	19.0681	6.29815	29727.3
77	1	F	FLX	NP	C			2.90239	2610.03	-16.9451	16.352	589.736	310.645	0	0	-	8.1522	33008.3
77	2	F	FLX	NP	C		850	1.35073	1209.8	-20.7194	23.3411	265.193	634.441	1	0.991005	44.5952	7.8083	35348.2
77	3	F	FLX	NP	C		252	1.72678	1547.81	-16.9907	23.3229	373.532	524.476	6	8.48935	385.334	7.93062	34355.4
77	4	F	FLX	NP	C	21.517	80	1.28146	1153.09	-82.4564	91.1573	247.504	652.892	6	110.786	17.7333	7.11599	33587.5
78	1	F	FLX	P	C		83	1.9285	1667.28	-41.0711	25.8531	360.21	533.603	10	14.5228	31.6861	8.64986	34461
78	2	F	FLX	P	C
78	3	F	FLX	P	C
78	4	F	FLX	P	C
79	1	M	FLX	NP	C		2	1.59585	1430.5	-9.70694	11.5853	321.974	576.63	8	11.2934	27.9014	7.31597	29666.3
79	2	M	FLX	NP	C		58	1.47607	1328.13	-8.80614	12.4386	332.071	568.299	2	2.78383	545.631	7.57068	34264.9
79	3	M	FLX	NP	C		3
79	4	M	FLX	NP	C	28.227	68	0.741329	667.065	-16.5462	21.7478	78.7513	821.644	17	67.3104	26.314	6.53283	30835
80	1	M	FLX	NP	C			0.758035	681.378	-44.5104	51.5415	79.4353	820.759	9	34.1066	132.025	7.8212	31973.1
80	2	M	FLX	NP	C		65	1.68426	1515.45	-8.25857	8.35881	371.641	528.729	29	62.6362	9.94225	7.27257	32915.6
80	3	M	FLX	NP	C		28	2.03484	1825.2	-126.477	47.4764	442.482	456.355	5	47.4161	54.249	7.57209	32825
80	4	M	FLX	NP	C	25.419	5	0.752173	676.823	-14.2733	21.5229	85.2344	815.161	13	104.112	22.691	6.65145	31394.8
